# Spatially resolved, multimodal in vivo Perturb-seq using antibody-based cell hashing

**DOI:** 10.64898/2026.05.25.727765

**Authors:** Alexander A Nevue, George C Hartoularos, Cynthia De Valle, Kheerthivasan Ramachandran, Jerika J Barron, Maria Erendira Calleja Cervantes, Hannah Lee, Joseph Bowness, Lars Velten, Chiara Ricci-Tam, Maayan Levy, Alexander Dobin, Chun Jimmie Ye, Inna Averbukh, David Lara-Astiaso

**Author notes:** these authors contributed equally to the work (Alexander A Nevue, George C Hartoularos). these authors jointly supervised the work (Inna Averbukh, David Lara-Astiaso).

## Abstract

Large-scale perturbation screens have begun to map cell intrinsic gene-function relationships, yet how genes shape tissue architecture remains largely unexplored. To address this gap, we developed PerturbSpace, a novel approach that integrates CRISPR perturbations with spatially hashed single-cell multiomics. This approach enables the first high-throughput, spatially resolved Perturb-seq analysis across complex tissue architecture in vivo. Notably, PerturbSpace enables spatial transcriptome-wide perturbation readouts at organ scale and can be seamlessly integrated with orthogonal modalities. We combine PerturbSpace with surface proteomics and expressed lineage tracing barcodes to demonstrate multimodal compatibility. We use PerturbSpace to study the genetic determinants of tissue architecture. First, we map how 40 transcriptional regulators determine the size and lineage composition of colonies in the spleen during regenerative hematopoiesis. Second, we characterize immune-niche interactions in the liver by dissecting the extrinsic effects mediated by cytokine-secreting immune cells on their neighboring cells. Collectively, our work establishes PerturbSpace as a scalable and cost-effective approach for transcriptome-wide spatial profiling of whole cells while remaining compatible with the single-cell multiomics workflows that the field has already adopted at scale.
