## Extended Data Table 7 for "Spatially resolved, multimodal in vivo Perturb-seq using antibody-based cell hashing"

### Sheet: ORA_gene_sets
name	source	msigdb_id_or_url	n_genes_post_filter
BIOCARTA_HSWI_SNF_PATHWAY	Canonical Pathway	https://www.gsea-msigdb.org/gsea/msigdb/mouse/geneset/BIOCARTA_HSWI_SNF_PATHWAY	11
REACTOME_ATP_DEPENDENT_CHROMATIN_REMODELERS	Canonical Pathway	https://www.gsea-msigdb.org/gsea/msigdb/mouse/geneset/REACTOME_ATP_DEPENDENT_CHROMATIN_REMODELERS	24
REACTOME_CELL_CYCLE_CHECKPOINTS	Canonical Pathway	https://www.gsea-msigdb.org/gsea/msigdb/mouse/geneset/REACTOME_CELL_CYCLE_CHECKPOINTS	273
REACTOME_EXTRACELLULAR_MATRIX_ORGANIZATION	Canonical Pathway	https://www.gsea-msigdb.org/gsea/msigdb/mouse/geneset/REACTOME_EXTRACELLULAR_MATRIX_ORGANIZATION	283
REACTOME_HDACS_DEACETYLATE_HISTONES	Canonical Pathway	https://www.gsea-msigdb.org/gsea/msigdb/mouse/geneset/REACTOME_HDACS_DEACETYLATE_HISTONES	91
WP_FOCAL_ADHESION	Canonical Pathway	https://www.gsea-msigdb.org/gsea/msigdb/mouse/geneset/WP_FOCAL_ADHESION	185
GOBP_CELLULAR_SENESCENCE	GO BP	https://www.gsea-msigdb.org/gsea/msigdb/mouse/geneset/GOBP_CELLULAR_SENESCENCE	101
GOBP_CELL_ADHESION_MEDIATED_BY_INTEGRIN	GO BP	https://www.gsea-msigdb.org/gsea/msigdb/mouse/geneset/GOBP_CELL_ADHESION_MEDIATED_BY_INTEGRIN	94
GOBP_CELL_CELL_ADHESION_MEDIATED_BY_CADHERIN	GO BP	https://www.gsea-msigdb.org/gsea/msigdb/mouse/geneset/GOBP_CELL_CELL_ADHESION_MEDIATED_BY_CADHERIN	49
GOBP_CELL_CELL_ADHESION_VIA_PLASMA_MEMBRANE_ADHESION_MOLECULES	GO BP	https://www.gsea-msigdb.org/gsea/msigdb/mouse/geneset/GOBP_CELL_CELL_ADHESION_VIA_PLASMA_MEMBRANE_ADHESION_MOLECULES	233
GOBP_CELL_MATRIX_ADHESION	GO BP	https://www.gsea-msigdb.org/gsea/msigdb/mouse/geneset/GOBP_CELL_MATRIX_ADHESION	241
GOBP_ENUCLEATE_ERYTHROCYTE_DIFFERENTIATION	GO BP	https://www.gsea-msigdb.org/gsea/msigdb/mouse/geneset/GOBP_ENUCLEATE_ERYTHROCYTE_DIFFERENTIATION	17
GOBP_FERROPTOSIS	GO BP	https://www.gsea-msigdb.org/gsea/msigdb/mouse/geneset/GOBP_FERROPTOSIS	12
GOBP_GRANULOCYTE_DIFFERENTIATION	GO BP	https://www.gsea-msigdb.org/gsea/msigdb/mouse/geneset/GOBP_GRANULOCYTE_DIFFERENTIATION	53
GOBP_HEMATOPOIETIC_PROGENITOR_CELL_DIFFERENTIATION	GO BP	https://www.gsea-msigdb.org/gsea/msigdb/mouse/geneset/GOBP_HEMATOPOIETIC_PROGENITOR_CELL_DIFFERENTIATION	192
GOBP_INNATE_IMMUNE_RESPONSE_IN_MUCOSA	GO BP	https://www.gsea-msigdb.org/gsea/msigdb/mouse/geneset/GOBP_INNATE_IMMUNE_RESPONSE_IN_MUCOSA	52
GOBP_LEUKOCYTE_CELL_CELL_ADHESION	GO BP	https://www.gsea-msigdb.org/gsea/msigdb/mouse/geneset/GOBP_LEUKOCYTE_CELL_CELL_ADHESION	427
GOBP_MACROAUTOPHAGY	GO BP	https://www.gsea-msigdb.org/gsea/msigdb/mouse/geneset/GOBP_MACROAUTOPHAGY	329
GOBP_MACROPHAGE_ACTIVATION	GO BP	https://www.gsea-msigdb.org/gsea/msigdb/mouse/geneset/GOBP_MACROPHAGE_ACTIVATION	121
GOBP_MACROPHAGE_DIFFERENTIATION	GO BP	https://www.gsea-msigdb.org/gsea/msigdb/mouse/geneset/GOBP_MACROPHAGE_DIFFERENTIATION	68
GOBP_MULTICELLULAR_ORGANISMAL_LEVEL_IRON_ION_HOMEOSTASIS	GO BP	https://www.gsea-msigdb.org/gsea/msigdb/mouse/geneset/GOBP_MULTICELLULAR_ORGANISMAL_LEVEL_IRON_ION_HOMEOSTASIS	35
GOBP_NEUTROPHIL_MEDIATED_IMMUNITY	GO BP	https://www.gsea-msigdb.org/gsea/msigdb/mouse/geneset/GOBP_NEUTROPHIL_MEDIATED_IMMUNITY	44
GOBP_REACTIVE_OXYGEN_SPECIES_METABOLIC_PROCESS	GO BP	https://www.gsea-msigdb.org/gsea/msigdb/mouse/geneset/GOBP_REACTIVE_OXYGEN_SPECIES_METABOLIC_PROCESS	267
HALLMARK_ADIPOGENESIS	Hallmark	https://www.gsea-msigdb.org/gsea/msigdb/mouse/geneset/HALLMARK_ADIPOGENESIS	200
HALLMARK_ALLOGRAFT_REJECTION	Hallmark	https://www.gsea-msigdb.org/gsea/msigdb/mouse/geneset/HALLMARK_ALLOGRAFT_REJECTION	192
HALLMARK_ANDROGEN_RESPONSE	Hallmark	https://www.gsea-msigdb.org/gsea/msigdb/mouse/geneset/HALLMARK_ANDROGEN_RESPONSE	96
HALLMARK_ANGIOGENESIS	Hallmark	https://www.gsea-msigdb.org/gsea/msigdb/mouse/geneset/HALLMARK_ANGIOGENESIS	36
HALLMARK_APICAL_JUNCTION	Hallmark	https://www.gsea-msigdb.org/gsea/msigdb/mouse/geneset/HALLMARK_APICAL_JUNCTION	199
HALLMARK_APICAL_SURFACE	Hallmark	https://www.gsea-msigdb.org/gsea/msigdb/mouse/geneset/HALLMARK_APICAL_SURFACE	44
HALLMARK_APOPTOSIS	Hallmark	https://www.gsea-msigdb.org/gsea/msigdb/mouse/geneset/HALLMARK_APOPTOSIS	161
HALLMARK_BILE_ACID_METABOLISM	Hallmark	https://www.gsea-msigdb.org/gsea/msigdb/mouse/geneset/HALLMARK_BILE_ACID_METABOLISM	111
HALLMARK_CHOLESTEROL_HOMEOSTASIS	Hallmark	https://www.gsea-msigdb.org/gsea/msigdb/mouse/geneset/HALLMARK_CHOLESTEROL_HOMEOSTASIS	71
HALLMARK_COAGULATION	Hallmark	https://www.gsea-msigdb.org/gsea/msigdb/mouse/geneset/HALLMARK_COAGULATION	134
HALLMARK_COMPLEMENT	Hallmark	https://www.gsea-msigdb.org/gsea/msigdb/mouse/geneset/HALLMARK_COMPLEMENT	185
HALLMARK_DNA_REPAIR	Hallmark	https://www.gsea-msigdb.org/gsea/msigdb/mouse/geneset/HALLMARK_DNA_REPAIR	148
HALLMARK_E2F_TARGETS	Hallmark	https://www.gsea-msigdb.org/gsea/msigdb/mouse/geneset/HALLMARK_E2F_TARGETS	199
HALLMARK_EPITHELIAL_MESENCHYMAL_TRANSITION	Hallmark	https://www.gsea-msigdb.org/gsea/msigdb/mouse/geneset/HALLMARK_EPITHELIAL_MESENCHYMAL_TRANSITION	194
HALLMARK_ESTROGEN_RESPONSE_EARLY	Hallmark	https://www.gsea-msigdb.org/gsea/msigdb/mouse/geneset/HALLMARK_ESTROGEN_RESPONSE_EARLY	197
HALLMARK_ESTROGEN_RESPONSE_LATE	Hallmark	https://www.gsea-msigdb.org/gsea/msigdb/mouse/geneset/HALLMARK_ESTROGEN_RESPONSE_LATE	194
HALLMARK_FATTY_ACID_METABOLISM	Hallmark	https://www.gsea-msigdb.org/gsea/msigdb/mouse/geneset/HALLMARK_FATTY_ACID_METABOLISM	155
HALLMARK_G2M_CHECKPOINT	Hallmark	https://www.gsea-msigdb.org/gsea/msigdb/mouse/geneset/HALLMARK_G2M_CHECKPOINT	195
HALLMARK_GLYCOLYSIS	Hallmark	https://www.gsea-msigdb.org/gsea/msigdb/mouse/geneset/HALLMARK_GLYCOLYSIS	200
HALLMARK_HEDGEHOG_SIGNALING	Hallmark	https://www.gsea-msigdb.org/gsea/msigdb/mouse/geneset/HALLMARK_HEDGEHOG_SIGNALING	36
HALLMARK_HEME_METABOLISM	Hallmark	https://www.gsea-msigdb.org/gsea/msigdb/mouse/geneset/HALLMARK_HEME_METABOLISM	189
HALLMARK_HYPOXIA	Hallmark	https://www.gsea-msigdb.org/gsea/msigdb/mouse/geneset/HALLMARK_HYPOXIA	199
HALLMARK_IL2_STAT5_SIGNALING	Hallmark	https://www.gsea-msigdb.org/gsea/msigdb/mouse/geneset/HALLMARK_IL2_STAT5_SIGNALING	199
HALLMARK_IL6_JAK_STAT3_SIGNALING	Hallmark	https://www.gsea-msigdb.org/gsea/msigdb/mouse/geneset/HALLMARK_IL6_JAK_STAT3_SIGNALING	85
HALLMARK_INFLAMMATORY_RESPONSE	Hallmark	https://www.gsea-msigdb.org/gsea/msigdb/mouse/geneset/HALLMARK_INFLAMMATORY_RESPONSE	197
HALLMARK_INTERFERON_ALPHA_RESPONSE	Hallmark	https://www.gsea-msigdb.org/gsea/msigdb/mouse/geneset/HALLMARK_INTERFERON_ALPHA_RESPONSE	94
HALLMARK_INTERFERON_GAMMA_RESPONSE	Hallmark	https://www.gsea-msigdb.org/gsea/msigdb/mouse/geneset/HALLMARK_INTERFERON_GAMMA_RESPONSE	188
HALLMARK_KRAS_SIGNALING_DN	Hallmark	https://www.gsea-msigdb.org/gsea/msigdb/mouse/geneset/HALLMARK_KRAS_SIGNALING_DN	194
HALLMARK_KRAS_SIGNALING_UP	Hallmark	https://www.gsea-msigdb.org/gsea/msigdb/mouse/geneset/HALLMARK_KRAS_SIGNALING_UP	198
HALLMARK_MITOTIC_SPINDLE	Hallmark	https://www.gsea-msigdb.org/gsea/msigdb/mouse/geneset/HALLMARK_MITOTIC_SPINDLE	199
HALLMARK_MTORC1_SIGNALING	Hallmark	https://www.gsea-msigdb.org/gsea/msigdb/mouse/geneset/HALLMARK_MTORC1_SIGNALING	199
HALLMARK_MYC_TARGETS_V1	Hallmark	https://www.gsea-msigdb.org/gsea/msigdb/mouse/geneset/HALLMARK_MYC_TARGETS_V1	197
HALLMARK_MYC_TARGETS_V2	Hallmark	https://www.gsea-msigdb.org/gsea/msigdb/mouse/geneset/HALLMARK_MYC_TARGETS_V2	58
HALLMARK_MYOGENESIS	Hallmark	https://www.gsea-msigdb.org/gsea/msigdb/mouse/geneset/HALLMARK_MYOGENESIS	199
HALLMARK_NOTCH_SIGNALING	Hallmark	https://www.gsea-msigdb.org/gsea/msigdb/mouse/geneset/HALLMARK_NOTCH_SIGNALING	32
HALLMARK_OXIDATIVE_PHOSPHORYLATION	Hallmark	https://www.gsea-msigdb.org/gsea/msigdb/mouse/geneset/HALLMARK_OXIDATIVE_PHOSPHORYLATION	195
HALLMARK_P53_PATHWAY	Hallmark	https://www.gsea-msigdb.org/gsea/msigdb/mouse/geneset/HALLMARK_P53_PATHWAY	200
HALLMARK_PANCREAS_BETA_CELLS	Hallmark	https://www.gsea-msigdb.org/gsea/msigdb/mouse/geneset/HALLMARK_PANCREAS_BETA_CELLS	39
HALLMARK_PEROXISOME	Hallmark	https://www.gsea-msigdb.org/gsea/msigdb/mouse/geneset/HALLMARK_PEROXISOME	103
HALLMARK_PI3K_AKT_MTOR_SIGNALING	Hallmark	https://www.gsea-msigdb.org/gsea/msigdb/mouse/geneset/HALLMARK_PI3K_AKT_MTOR_SIGNALING	105
HALLMARK_PROTEIN_SECRETION	Hallmark	https://www.gsea-msigdb.org/gsea/msigdb/mouse/geneset/HALLMARK_PROTEIN_SECRETION	94
HALLMARK_REACTIVE_OXYGEN_SPECIES_PATHWAY	Hallmark	https://www.gsea-msigdb.org/gsea/msigdb/mouse/geneset/HALLMARK_REACTIVE_OXYGEN_SPECIES_PATHWAY	48
HALLMARK_SPERMATOGENESIS	Hallmark	https://www.gsea-msigdb.org/gsea/msigdb/mouse/geneset/HALLMARK_SPERMATOGENESIS	135
HALLMARK_TGF_BETA_SIGNALING	Hallmark	https://www.gsea-msigdb.org/gsea/msigdb/mouse/geneset/HALLMARK_TGF_BETA_SIGNALING	53
HALLMARK_TNFA_SIGNALING_VIA_NFKB	Hallmark	https://www.gsea-msigdb.org/gsea/msigdb/mouse/geneset/HALLMARK_TNFA_SIGNALING_VIA_NFKB	196
HALLMARK_UNFOLDED_PROTEIN_RESPONSE	Hallmark	https://www.gsea-msigdb.org/gsea/msigdb/mouse/geneset/HALLMARK_UNFOLDED_PROTEIN_RESPONSE	111
HALLMARK_UV_RESPONSE_DN	Hallmark	https://www.gsea-msigdb.org/gsea/msigdb/mouse/geneset/HALLMARK_UV_RESPONSE_DN	144
HALLMARK_UV_RESPONSE_UP	Hallmark	https://www.gsea-msigdb.org/gsea/msigdb/mouse/geneset/HALLMARK_UV_RESPONSE_UP	156
HALLMARK_WNT_BETA_CATENIN_SIGNALING	Hallmark	https://www.gsea-msigdb.org/gsea/msigdb/mouse/geneset/HALLMARK_WNT_BETA_CATENIN_SIGNALING	42
HALLMARK_XENOBIOTIC_METABOLISM	Hallmark	https://www.gsea-msigdb.org/gsea/msigdb/mouse/geneset/HALLMARK_XENOBIOTIC_METABOLISM	196

### Sheet: ORA_per_contrast
Gene_set	Term	P-value	Adjusted P-value	Odds Ratio	Combined Score	Genes	Direction	Overlap_k	Overlap_K	contrast	file_path
gs_ind_0	HALLMARK_MYC_TARGETS_V2	2.33235e-12	1.30612e-10	15.8304	424.005	Tfb2m;Nop2;Pus1;Pes1;Tcof1;Bysl;Tmem97;Rcl1;Las1l;Wdr43;Ppan;Utp20;Rrp12;Imp4;Noc4l	Up	15	57	EP_Hdac3	ORA_DE_limmatrend_perchip_EP_Hdac3.csv
gs_ind_0	GOBP_MULTICELLULAR_ORGANISMAL_LEVEL_IRON_ION_HOMEOSTASIS	0.00196895	0.0229711	3.63657	22.6568	Htt;Eif2ak1;Tmprss6;Slc11a2;Ank1;Epb42;Fech;Tfrc;Naglu;Rhag;Picalm	Down	11	27	EP_Hdac3	ORA_DE_limmatrend_perchip_EP_Hdac3.csv
gs_ind_0	HALLMARK_E2F_TARGETS	9.84957e-11	2.38909e-09	2.84635	65.5828	Tcf19;Dck;Wee1;Mms22l;Espl1;Mcm4;Hmmr;Diaph3;Spc25;Asf1b;Plk4;Depdc1a;Mybl2;Pms2;Mcm3;Mthfd2;Kif2c;Kif4;Cdkn2c;Rrm2;Cdkn1a;Tipin;Smc1a;Cdkn1b;Ncapd2;Mki67;Kif18b;Spag5;Top2a;Rad51ap1;Dclre1b;Racgap1;Mcm2;Ccp110;Birc5;Rpa1;Lbr;Cdc25b;Atad2;Cenpe;Dlgap5;E2f8;Ccne1;Rad21;Slbp;Mxd3;Kif22;Pola2;Brca1;Brms1l;Mcm7;Dnmt1;Bub1b;Hmgb2;Pold3;Smc4;Rad51c;Ccnb2;Cdkn3;Orc6;Tfrc;Rfc1;Tacc3;Dek;Donson;Hmga1b;Pri…	Down	68	195	EP_Hdac3	ORA_DE_limmatrend_perchip_EP_Hdac3.csv
gs_ind_0	HALLMARK_G2M_CHECKPOINT	1.0239e-10	2.38909e-09	2.89862	66.6748	Cenpf;Espl1;Rbl1;Hmmr;Pbk;Kif11;Smc2;Incenp;Plk4;Mybl2;Mcm3;Kif2c;Arid4a;Kif4;Cdkn2c;Ttk;Ube2c;Ccnf;Tpx2;Prc1;Knl1;Smc1a;Cdkn1b;Odc1;Mki67;Casp8ap2;Top2a;Racgap1;Mcm2;Kif23;Slc7a1;Birc5;Lbr;Atf5;Ccnt1;Cdc25b;Cenpe;Map3k20;Rad21;Nek2;Kif22;Fbxo5;Pola2;Ccna2;Cdc6;Hira;Smc4;Fancc;Stil;Top1;Nsd2;Nusap1;Ccnb2;Cdkn3;Orc6;Ndc80;E2f2;Tacc3;Rad54l;Hmga1b;E2f1;Kif15;Polq;Bcl3;Prim2;Egf	Down	66	187	EP_Hdac3	ORA_DE_limmatrend_perchip_EP_Hdac3.csv
gs_ind_0	HALLMARK_HEME_METABOLISM	2.27457e-41	1.5922e-39	8.21767	769.044	Tal1;Tfdp2;Mocos;Ubac1;Smox;Epb41;Daam1;Mxi1;Aldh6a1;Slc30a10;Sptb;Mgst3;Abcb6;Cir1;Ctse;Ctsb;Btrc;Trim10;Alad;Top1;Ank1;Nfe2;Snca;Hba-x;Abcg2;Eif2ak1;Slc4a1;Prdx2;Rnf19a;Rad23a;Acp5;Gclc;Icam4;Kdm7a;Cpox;Nudt4;Blvra;Clcn3;Klf1;Cast;Agpat4;Tent5c;Trak2;Gypc;Ccnd3;Ucp2;Car2;Fn3k;Foxo3;Hbq1b;Fbxo34;Kat2b;Kel;Add2;Atp6v0a1;Ell2;Tmem9b;Picalm;Ppp2r5b;Tnrc6b;Slc7a11;Ncoa4;Mark3;Riok3;Ypel5;Blvrb;Urod;…	Down	108	179	EP_Hdac3	ORA_DE_limmatrend_perchip_EP_Hdac3.csv
gs_ind_0	HALLMARK_INTERFERON_ALPHA_RESPONSE	0.00178564	0.0229711	2.16835	13.7213	Herc6;Ifit2;Mov10;Cmtr1;Cd74;Nub1;Rsad2;Helz2;Uba7;Epsti1;Ncoa7;Isg20;Ddx60;Irf9;Gmpr;Ifih1;Gbp3;Trafd1;Ube2l6;Isg15;Irf2;Cmpk2;Lpar6;Cd47;Parp9	Down	25	86	EP_Hdac3	ORA_DE_limmatrend_perchip_EP_Hdac3.csv
gs_ind_0	HALLMARK_MITOTIC_SPINDLE	0.000144698	0.00253222	1.91204	16.9041	Rock1;Cenpf;Espl1;Pxn;Kif11;Map3k11;Incenp;Tubgcp3;Arhgef12;Kif2c;Kif4;Ttk;Arhgap27;Katnb1;Tpx2;Prc1;Itsn1;Smc1a;Ccdc88a;Epb41;Top2a;Racgap1;Rhof;Kif23;Birc5;Sun2;Cyth2;Cenpe;Dlgap5;Sass6;Myo9b;Nek2;Kif22;Fbxo5;Smc4;Actn4;Tubgcp2;Nusap1;Ccnb2;Tuba4a;Ect2;Cdc42ep2;Pcnt;Ndc80;Rfc1;Akap13;Ckap5;Cdk5rap2;Kif15;Kntc1;Prex1	Down	51	192	EP_Hdac3	ORA_DE_limmatrend_perchip_EP_Hdac3.csv
gs_ind_0	HALLMARK_MYOGENESIS	0.00362204	0.0362204	1.88807	10.6123	Prnp;Pygm;Ppfia4;Dapk2;Plxnb2;Itgb5;Agrn;Ckb;Mras;Camk2b;Rb1;Cdkn1a;Fhl1;Klf5;Ache;Gpx3;Sorbs1;Notch1;Lsp1;Tnnt1;Hdac5;Foxo4;Crat;Gabarapl2;Mef2a;Atp6ap1;Ptp4a3;Schip1;Igfbp7;Cd36	Down	30	114	EP_Hdac3	ORA_DE_limmatrend_perchip_EP_Hdac3.csv
gs_ind_0	GOBP_CELL_CELL_ADHESION_VIA_PLASMA_MEMBRANE_ADHESION_MOLECULES	1.27492e-08	5.09343e-07	7.63307	138.752	Cdh1;Nectin1;Palld;Il1rn;Pecam1;Nrg1;Vcam1;Cd6;Scarf1;Pvr;Cd24a;Sell;Cldn15;Jaml;Selp;Nrxn1	Up	16	57	Macrophage Ly6c+_Rcor1	ORA_DE_limmatrend_perchip_Macrophage Ly6c+_Rcor1.csv
gs_ind_0	GOBP_CELL_MATRIX_ADHESION	0.0062181	0.0230436	2.45118	12.4527	Thsd1;Cd34;Cd63;Adam8;Pecam1;Vcam1;Trem1;Itga6;Hoxa7;Fmn1;Thy1;Tiam1;Actn1	Up	13	117	Macrophage Ly6c+_Rcor1	ORA_DE_limmatrend_perchip_Macrophage Ly6c+_Rcor1.csv
gs_ind_0	GOBP_LEUKOCYTE_CELL_CELL_ADHESION	1.61696e-08	5.09343e-07	3.17008	56.8717	Prnp;Fut7;Adam8;H2-DMb2;Pecam1;Cd46;Il1rl2;Tespa1;Cd274;Btla;Ndfip1;Il18;H2-Oa;Selp;Cd80;Tarm1;Anxa1;H2-Ob;Cd86;Jak2;Card11;Capn1;Thy1;Sell;Cd24a;S100a9;Dusp10;F11r;Tnfsf13b;Vcam1;Slc39a8;Olr1;Pdcd1lg2;Elane;Cd6;Tspan32;Pf4;Pde5a	Up	38	276	Macrophage Ly6c+_Rcor1	ORA_DE_limmatrend_perchip_Macrophage Ly6c+_Rcor1.csv
gs_ind_0	GOBP_MACROPHAGE_ACTIVATION	0.00529424	0.0209032	2.94577	15.4392	C5ar1;Raet1d;Clu;Trem2;Cst7;Mmp8;Jak2;Syt11;Stap1;Tlr3	Up	10	77	Macrophage Ly6c+_Rcor1	ORA_DE_limmatrend_perchip_Macrophage Ly6c+_Rcor1.csv
gs_ind_0	HALLMARK_ALLOGRAFT_REJECTION	3.20104e-05	0.000504163	3.4574	35.7822	Ube2d1;H2-Ob;Hdac9;H2-DMb2;Il18rap;Stat4;Cd86;Cxcr3;Elane;Jak2;Thy1;Ccr5;Pf4;Il18;Bcat1;H2-Oa;Cd80;Tlr3	Up	18	120	Macrophage Ly6c+_Rcor1	ORA_DE_limmatrend_perchip_Macrophage Ly6c+_Rcor1.csv
gs_ind_0	HALLMARK_APICAL_JUNCTION	0.000128163	0.000850769	3.50028	31.3702	Cdh1;Cd34;Nectin1;Lamb3;Pecam1;Cd86;Vcam1;Map3k20;Mapk13;Cd274;Layn;Vwf;Thy1;Cldn15;Actn1	Up	15	99	Macrophage Ly6c+_Rcor1	ORA_DE_limmatrend_perchip_Macrophage Ly6c+_Rcor1.csv
gs_ind_0	HALLMARK_COAGULATION	2.16885e-05	0.00045546	4.81176	51.6722	Anxa1;Ctsl;Ang;Clu;Cd9;Pecam1;Mmp8;Vwf;Pros1;Thbd;Pf4;Plek;Olr1	Up	13	66	Macrophage Ly6c+_Rcor1	ORA_DE_limmatrend_perchip_Macrophage Ly6c+_Rcor1.csv
gs_ind_0	HALLMARK_COMPLEMENT	0.00530875	0.0209032	2.40493	12.598	Ctsl;Ang;Clu;Kynu;Cd46;F5;Mmp8;S100a9;Gca;Jak2;Fcnb;Plek;Olr1;Zeb1	Up	14	128	Macrophage Ly6c+_Rcor1	ORA_DE_limmatrend_perchip_Macrophage Ly6c+_Rcor1.csv
gs_ind_0	HALLMARK_EPITHELIAL_MESENCHYMAL_TRANSITION	0.00262534	0.013783	3.28885	19.5441	Basp1;Spp1;Fstl1;Vcam1;Id2;Igfbp4;Pvr;Thy1;Dst;Mylk	Up	10	70	Macrophage Ly6c+_Rcor1	ORA_DE_limmatrend_perchip_Macrophage Ly6c+_Rcor1.csv
gs_ind_0	HALLMARK_ESTROGEN_RESPONSE_LATE	0.00429212	0.0193145	2.57562	14.0396	Cdh1;Cd9;Lsr;Id2;Mapk13;Pkp3;Sord;Igfbp4;Ptges;Perp;Jak2;Tiam1;S100a9	Up	13	112	Macrophage Ly6c+_Rcor1	ORA_DE_limmatrend_perchip_Macrophage Ly6c+_Rcor1.csv
gs_ind_0	HALLMARK_IL2_STAT5_SIGNALING	7.97987e-05	0.000718188	3.07445	29.0105	Prnp;Spp1;Ttc39b;Itga6;Syt11;Slc2a3;Tnfrsf18;Tiam1;Selp;Tnfsf10;Cd86;Glipr2;Sell;Cst7;Praf2;Galm;Ikzf2;Rabgap1l;Slc39a8	Up	19	140	Macrophage Ly6c+_Rcor1	ORA_DE_limmatrend_perchip_Macrophage Ly6c+_Rcor1.csv
gs_ind_0	HALLMARK_INFLAMMATORY_RESPONSE	0.000182549	0.00104551	3.08205	26.5318	Slc28a2;Calcrl;Il18rap;Adgre1;Axl;Cd82;Ifitm1;Scarf1;Pvr;Tnfaip6;Tnfsf10;Sell;Il18;Ebi3;Tlr3;Olr1;Rnf144b	Up	17	125	Macrophage Ly6c+_Rcor1	ORA_DE_limmatrend_perchip_Macrophage Ly6c+_Rcor1.csv
gs_ind_0	HALLMARK_INTERFERON_GAMMA_RESPONSE	0.00394305	0.0191086	2.25846	12.5024	Auts2;Cd38;Stat4;Bank1;Cd86;Upp1;Vcam1;Vamp5;Cd274;Ddx60;Tnfaip6;Jak2;Samd9l;Ifih1;Selp;P2ry14;Tnfsf10	Up	17	164	Macrophage Ly6c+_Rcor1	ORA_DE_limmatrend_perchip_Macrophage Ly6c+_Rcor1.csv
gs_ind_0	HALLMARK_KRAS_SIGNALING_UP	5.69666e-05	0.000717779	3.43347	33.5555	Adgrl4;Spp1;Pdcd1lg2;Adam8;Eng;Spry2;Pecam1;Slpi;G0s2;Id2;Il1rl2;Rabgap1l;Tmem176a;Tmem176b;Gng11;Gadd45g;Hdac9	Up	17	114	Macrophage Ly6c+_Rcor1	ORA_DE_limmatrend_perchip_Macrophage Ly6c+_Rcor1.csv
gs_ind_0	HALLMARK_XENOBIOTIC_METABOLISM	0.000135043	0.000850769	3.17062	28.25	Alas1;Kynu;Id2;Upp1;Abcc3;Gcnt2;Pts;Igfbp4;Tmem176b;Spint2;Ptges;Pros1;Cyfip2;Pycr1;Apoe;Bcat1;Ptgr1	Up	17	122	Macrophage Ly6c+_Rcor1	ORA_DE_limmatrend_perchip_Macrophage Ly6c+_Rcor1.csv
gs_ind_0	REACTOME_EXTRACELLULAR_MATRIX_ORGANIZATION	7.6502e-05	0.000718188	4.18258	39.6433	Spp1;Adam8;F11r;Pecam1;Sh3pxd2a;Vcam1;Mmp8;Elane;Itga6;Vwf;Capn1;Mmp25;Ctsl	Up	13	74	Macrophage Ly6c+_Rcor1	ORA_DE_limmatrend_perchip_Macrophage Ly6c+_Rcor1.csv
gs_ind_0	GOBP_LEUKOCYTE_CELL_CELL_ADHESION	0.00357435	0.0375306	2.0716	11.6713	H2-DMb2;Slc4a2;Bcl6;Il20rb;Pag1;Itgb2l;Cd80;Alox5;Anxa1;Cd24a;Rac2;Ripor2;L1cam;Itgam;Tnfsf13b;Arg2;Cd37;Dpp4;Cx3cr1;Foxo3;Lilrb4a	Down	21	256	Neutrophil_Hdac1	ORA_DE_limmatrend_perchip_Neutrophil_Hdac1.csv
gs_ind_0	GOBP_REACTIVE_OXYGEN_SPECIES_METABOLIC_PROCESS	0.00217096	0.027354	2.4803	15.2107	Ncf2;Lcn2;Ptger4;Ctns;Sphk2;Cyb5r4;Arg2;Xdh;Cflar;Fpr2;Cybb;Rac2;Itgb2l;Foxo3;Alox5;Itgam	Down	16	166	Neutrophil_Hdac1	ORA_DE_limmatrend_perchip_Neutrophil_Hdac1.csv
gs_ind_0	HALLMARK_INFLAMMATORY_RESPONSE	0.000677763	0.014233	3.2279	23.553	Ptger2;Ptger4;Il10ra;Calcrl;Pcdh7;P2rx4;Mefv;Cybb;Plaur;Rhog;Itgb3;Lcp2;Kcnj2	Down	13	107	Neutrophil_Hdac1	ORA_DE_limmatrend_perchip_Neutrophil_Hdac1.csv
