## Extended Data Table 5 for "Spatially resolved, multimodal in vivo Perturb-seq using antibody-based cell hashing"

### Sheet: size_vs_NTC
cell_type	pStat	n_colonies	mean_proliferation_score	MW_p_vs_NTC	BH_q_vs_NTC
DC	Cebpb	6	-0.0118665	0.255509	0.623442
DC	Cited2	5	0.369043	0.323436	0.646873
DC	Kmt2d	8	0.0785028	0.772013	0.88024
DC	NTC	9	-0.0384812
DC	Rcor1	21	-0.018372	0.579987	0.786204
EP	Atf4	50	1.37974	0.194544	0.527431
EP	Atf7ip	44	1.36165	0.701782	0.842077
EP	Brd9	161	1.38181	0.442936	0.683844
EP	Cbx3	42	1.30376	0.127166	0.397803
EP	Cebpa	594	1.32733	0.308847	0.646873
EP	Cebpb	462	1.32154	0.0112355	0.137073
EP	Cebpe	79	1.16985	0.318151	0.646873
EP	Chd4	32	1.17262	0.380881	0.669858
EP	Cited2	81	1.2174	0.0428153	0.246685
EP	Cited4	222	1.36423	0.105838	0.348981
EP	Ebf1	68	1.34212	0.406504	0.669858
EP	Elk3	43	1.14905	0.684254	0.842077
EP	Elk4	117	1.32847	0.069782	0.277046
EP	Erg	68	1.45276	0.448423	0.683844
EP	Gabpa	77	1.21821	0.0510764	0.253411
EP	Gata1	21	0.893046	0.428421	0.670095
EP	Gltscr1	56	1.30292	0.90842	0.954894
EP	Hdac1	161	1.32358	0.0766325	0.282827
EP	Hdac3	66	1.23214	0.000101117	0.0123362
EP	Hhex	154	1.34262	0.651848	0.831436
EP	Hoxa7	176	1.37101	0.317901	0.646873
EP	Hoxa9	42	1.22571	0.932405	0.954894
EP	Irf8	283	1.33219	0.671795	0.838493
EP	Klf1	149	1.37571	0.0214107	0.153653
EP	Kmt2a	45	1.43567	0.0176863	0.150486
EP	Mbd2	132	1.2953	0.122264	0.392532
EP	Mbd3	324	1.38861	0.910784	0.954894
EP	Meis1	22	1.28464	0.714512	0.846316
EP	Men1	34	1.38588	0.312585	0.646873
EP	NTC	906	1.32546
EP	Pax5	233	1.32981	0.928672	0.954894
EP	Phf10	300	1.34514	0.00286533	0.0582618
EP	Rbbp4	107	1.23565	0.498546	0.741739
EP	Rcor1	55	1.06978	0.947067	0.954894
EP	Runx1	76	1.38919	0.0164036	0.150486
EP	Setdb1	29	1.24258	0.404309	0.669858
EP	Smarcd1	39	1.3047	0.579076	0.786204
EP	Smarcd2	264	1.35833	0.422581	0.669858
EP	Tal1	127	1.45454	0.923827	0.954894
EP	Wdr82	19	1.42151	0.3923	0.669858
Early T	Elk4	5	0.196732	0.274994	0.645177
Early T	Hoxa7	7	0.810474	0.0185024	0.150486
Early T	Mbd3	7	0.685858	0.0534125	0.253411
Early T	NTC	8	0.660336
Early T	Smarcd2	9	0.678151	0.150375	0.436804
HSC	Atf7ip	7	0.293565	0.21	0.556956
HSC	NTC	6	0.437825
MEP	Irf8	9	0.618523	0.905966	0.954894
MEP	NTC	7	0.614709
MEP	Rcor1	7	0.396259	0.377062	0.669858
MEP	Smarcd2	5	0.455869	0.627319	0.822934
Macrophage Ly6c+	Cbx3	13	0.494378	0.548121	0.780098
Macrophage Ly6c+	Cebpb	179	0.559445	0.0231482	0.156893
Macrophage Ly6c+	Cebpe	16	0.583479	0.596091	0.799155
Macrophage Ly6c+	Cited2	18	0.437044	0.939975	0.954894
Macrophage Ly6c+	Cited4	63	0.466946	0.04398	0.246685
Macrophage Ly6c+	Elk4	5	0.621385	0.0444843	0.246685
Macrophage Ly6c+	Gltscr1	10	0.586213	0.0141328	0.144407
Macrophage Ly6c+	Hdac1	11	0.623887	0.654245	0.831436
Macrophage Ly6c+	Klf1	10	0.211622	0.577333	0.786204
Macrophage Ly6c+	Kmt2d	23	0.34028	0.370419	0.669858
Macrophage Ly6c+	Mbd3	10	0.367933	0.577333	0.786204
Macrophage Ly6c+	NTC	28	0.387857
Macrophage Ly6c+	Pax5	5	0.380044	0.763115	0.878303
Macrophage Ly6c+	Phf10	11	0.522021	0.0209024	0.153653
Macrophage Ly6c+	Rcor1	366	0.388283	0.00158669	0.0539614
Macrophage Ly6c+	Runx1	16	0.512834	0.155047	0.439902
Macrophage Ly6c+	Smarcd2	5	0.604561	0.0726678	0.277046
Megakaryocyte	Wdr82	5	0.466988
Neutrophil	Atf7ip	22	0.469997	0.0711808	0.277046
Neutrophil	Brd9	13	0.643498	0.380745	0.669858
Neutrophil	Cbx3	37	0.583611	0.745003	0.865623
Neutrophil	Cebpa	6	0.685073	0.296866	0.646743
Neutrophil	Cebpb	26	0.622713	0.221556	0.575102
Neutrophil	Cebpe	37	0.749472	0.100113	0.348323
Neutrophil	Chd4	13	0.541338	0.014204	0.144407
Neutrophil	Cited2	19	0.608891	0.00412904	0.0719632
Neutrophil	Cited4	33	0.578816	0.0560829	0.253411
Neutrophil	Ebf1	16	0.544374	0.0489895	0.253411
Neutrophil	Elk3	7	0.444079	0.483847	0.728757
Neutrophil	Elk4	13	0.695551	0.704031	0.842077
Neutrophil	Gabpa	5	0.590941	0.295461	0.646743
Neutrophil	Gata1	31	0.549753	0.261751	0.626148
Neutrophil	Gltscr1	26	0.628204	0.384932	0.669858
Neutrophil	Hdac1	40	0.593942	0.00221153	0.0539614
Neutrophil	Hdac3	12	0.832981	0.411564	0.669858
Neutrophil	Hhex	29	0.622659	0.931417	0.954894
Neutrophil	Hoxa7	12	0.486168	0.549905	0.780098
Neutrophil	Irf8	79	0.615067	0.3541	0.669858
Neutrophil	Klf1	12	0.222969	0.645095	0.831436
Neutrophil	Kmt2d	13	0.525004	0.531072	0.771319
Neutrophil	Mbd2	12	0.745879	0.695969	0.842077
Neutrophil	Mbd3	63	0.701083	0.0108831	0.137073
Neutrophil	Meis1	6	0.2021	0.027294	0.175256
Neutrophil	NTC	175	0.648111
Neutrophil	Pax5	41	0.568536	0.0705345	0.277046
Neutrophil	Phf10	24	0.548906	0.143204	0.426118
Neutrophil	Rbbp4	11	0.649952	0.240071	0.610179
Neutrophil	Rcor1	45	0.561611	0.0053325	0.0813206
Neutrophil	Runx1	130	0.578961	0.0712405	0.277046
Neutrophil	Setdb1	13	0.644747	0.250174	0.622882
Neutrophil	Smarcd1	7	0.541575	0.0549892	0.253411
Neutrophil	Smarcd2	31	0.668214	0.00220022	0.0539614
Neutrophil	Tal1	18	0.4356	0.00182725	0.0539614
Neutrophil	Wdr82	9	0.776481	0.411944	0.669858
cDC	Atf4	6	-0.390827	0.673544	0.838493
cDC	Cbx3	6	-0.27188	0.333586	0.656411
cDC	Cebpb	7	-0.289282	0.372144	0.669858
cDC	Cebpe	7	-0.19623	0.0788206	0.282827
cDC	Cited4	9	-0.0144234	0.286919	0.646743
cDC	Elk3	9	-0.216955	0.616094	0.816994
cDC	Elk4	6	0.000487947	0.168642	0.467598
cDC	Gata1	10	-0.267816	0.52285	0.768526
cDC	Gltscr1	11	-0.138133	0.102784	0.348323
cDC	Hdac1	19	-0.135517	0.989421	0.989421
cDC	Hdac3	9	-0.212546	0.844535	0.91994
cDC	Hoxa7	6	-0.184193	0.800904	0.897994
cDC	Klf1	9	-0.3899	0.286919	0.646743
cDC	Mbd2	12	-0.067407	0.819825	0.90926
cDC	Mbd3	11	-0.32714	0.399168	0.669858
cDC	NTC	30	-0.222221
cDC	Pax5	13	-0.245382	0.140752	0.426118
cDC	Phf10	14	-0.144714	0.802306	0.897994
cDC	Rcor1	30	0.0362926	0.729113	0.855306
cDC	Smarcd2	7	0.0854483	0.422779	0.669858
cDC	Tal1	5	-0.246804	0.835273	0.918048
pDC	Cebpe	6	0.576547
pDC	Rcor1	13	0.110904

### Sheet: size_proliferation_regression
description	slope	intercept	rsq	F_test_p	n_combos	size_metric
OLS: log10(mean(n_cells) + 1) ~ mean(proliferation_score), one observation per (cell_type, pStat) combination	0.363216	0.58644	0.627194	1.11022e-16	133	n_cells
