## Extended Data Table 4 for "Spatially resolved, multimodal in vivo Perturb-seq using antibody-based cell hashing"

### Sheet: kmeans_centroids
colony_type	B	BMP	Basophil	CMP	DC	EP	Early T	Eosinophil Progenitor	HSC	Lymphoid Progenitor	MEP	Macrophage Ly6c+	Macrophage MZ	Megakaryocyte	NK	NKT	Neutrophil	Plasma	Pre-B	T	cDC	pDC
c0	1.01067e-05	0.000314573	2.47758e-05	0.000200506	0.000859882	0.96995	0.00084361	1.23879e-05	0.000209993	0.000122942	0.00381927	0.00214245	0.00117243	2.49795e-05	0	1.269e-05	0.018514	0	0	0.00015055	0.00123243	0.000382625
c1	8.97372e-05	0.00626101	5.88339e-05	0.0147505	0.0135711	0.0355955	0.00719163	0.00026097	0.00933392	0.000193311	0.00900198	0.0743536	0.00223033	0.00111621	0.000461973	4.20867e-05	0.803579	0.000169147	0	0.000381342	0.00979516	0.011563
c2	0	0.00505944	0	0.00991111	0.045269	0.0102172	0.00145143	0.000988778	0.0069329	0.00120999	0.00466068	0.799	0.00250246	0.000447167	0.000802417	0	0.0778326	0	0	0	0.0186282	0.0150869
c4	0	0.00595144	0	0.00587713	0.0135525	0.5371	0.00892008	0.000613413	0.0079776	0.000856451	0.0321581	0.0279011	0.000347467	0.00233042	4.77099e-05	0.000186236	0.339548	0	0	0.000763359	0.0105568	0.0053131
c3.0	0.0132485	0.0230488	0	0.0909633	0.0475517	0.0329506	0.0353319	0.00304414	0.0800877	0.00236719	0.0616646	0.215627	0.00217971	0.00940482	0.00456621	0.000761035	0.2096	0.00154925	0.000761035	0.0053354	0.0474558	0.112501
c3.1	0.027673	0	0	0.00606143	0.4598	0.00754717	0.0137317	0	0.0249952	0.00145138	0	0.151164	0.00314465	0	0.00209644	0	0.130865	0	0	0.00145138	0.127697	0.0423218
c3.2	0	0	0	0.00231554	0.127205	0.0295788	0.0546681	0	0.00641026	0.00106838	0.00320513	0.0292688	0	0	0	0	0.102958	0	0	0.00384615	0.618036	0.0214395
c3.3	0	0.00175439	0	0.00651629	0.0510055	0.0132787	0.687734	0	0.0558953	0.0166667	0.0120614	0.0243999	0	0.00438596	0.0144737	0	0.0368421	0	0	0.00902256	0.0201559	0.0458071

### Sheet: perturbation_enrichment
cluster	pStat	n_in	odds	pval	qval	log2_OR	scope
C0	Atf4	23	3.23986	0.0078362	0.0583159	1.69593	main
C0	Atf7ip	14	0.901951	0.847472	1	-0.148879	main
C0	Brd9	42	2.22706	0.0051868	0.0414944	1.15514	main
C0	Cbx3	20	0.276604	1.37388e-07	3.65052e-06	-1.8541	main
C0	Cebpa	212	8.55978	1.20841e-34	1.28897e-32	3.09757	main
C0	Cebpb	119	1.12869	0.430175	0.839366	0.174653	main
C0	Cebpe	27	0.403089	0.000109975	0.00167582	-1.31083	main
C0	Chd4	12	1.00586	1	1	0.00843508	main
C0	Cited2	20	0.402657	0.000679888	0.00804316	-1.31238	main
C0	Cited4	65	0.90482	0.584813	0.97572	-0.144298	main
C0	Ebf1	22	1.02474	1	1	0.0352535	main
C0	Elk3	12	0.668482	0.33514	0.749964	-0.58104	main
C0	Elk4	27	0.777254	0.417381	0.819398	-0.363542	main
C0	Erg	25	7.06378	0.000159172	0.00231523	2.82044	main
C0	Gabpa	16	1.92355	0.206739	0.575274	0.943771	main
C0	Gata1	18	0.576317	0.092814	0.357837	-0.795065	main
C0	Gltscr1	21	0.512377	0.0196068	0.102855	-0.964721	main
C0	Hdac1	50	0.785156	0.230007	0.607859	-0.348949	main
C0	Hdac3	7	0.732441	0.609151	0.97572	-0.449215	main
C0	Hhex	44	1.12034	0.645467	0.978907	0.163938	main
C0	Hoxa7	51	2.55585	0.000511323	0.00629321	1.3538	main
C0	Hoxa9	12	2.01801	0.225363	0.607859	1.01293	main
C0	Irf8	89	0.994392	1	1	-0.00811383	main
C0	Klf1	59	2.96947	3.39472e-05	0.000543156	1.5702	main
C0	Kmt2a	24	3.38251	0.00505346	0.0414944	1.75809	main
C0	Kmt2d	0	0	2.90298e-08	9.28952e-07	-9.96578	main
C0	Mbd2	35	2.27997	0.0123291	0.074271	1.18902	main
C0	Mbd3	118	0.791304	0.0817779	0.319133	-0.337696	main
C0	Meis1	12	2.52408	0.130969	0.460549	1.33576	main
C0	Men1	13	1.56043	0.376444	0.80847	0.641942	main
C0	Pax5	80	1.5114	0.0284458	0.140041	0.595886	main
C0	Phf10	79	1.98817	0.000734633	0.00810629	0.991444	main
C0	Rbbp4	39	2.36261	0.00508934	0.0414944	1.24038	main
C0	Rcor1	24	0.0812303	3.70371e-51	5.92593e-49	-3.62184	main
C0	Runx1	37	0.237459	2.01853e-16	1.29186e-14	-2.07425	main
C0	Setdb1	7	1.1741	1	1	0.231554	main
C0	Smarcd1	13	2.18732	0.15713	0.507895	1.12917	main
C0	Smarcd2	87	2.33946	3.11657e-05	0.000524895	1.22617	main
C0	Tal1	38	2.14607	0.0119409	0.074271	1.1017	main
C0	Wdr82	6	0.837683	0.779491	1	-0.255524	main
C1	Atf4	3	0.433946	0.248485	0.623669	-1.20441	main
C1	Atf7ip	10	2.24078	0.0539093	0.239597	1.164	main
C1	Brd9	8	0.600602	0.196629	0.56077	-0.735519	main
C1	Cbx3	38	3.63989	5.43183e-08	1.58017e-06	1.86389	main
C1	Cebpa	7	0.107624	3.42253e-16	1.82535e-14	-3.21593	main
C1	Cebpb	16	0.299908	1.48302e-07	3.65052e-06	-1.73741	main
C1	Cebpe	31	2.35496	0.000468234	0.00599339	1.2357	main
C1	Chd4	5	1.11276	0.794507	1	0.15414	main
C1	Cited2	13	1.02439	0.875111	1	0.0347674	main
C1	Cited4	19	0.669182	0.117539	0.421816	-0.579529	main
C1	Ebf1	9	1.09885	0.84478	1	0.135996	main
C1	Elk3	8	1.59839	0.243557	0.618557	0.676617	main
C1	Elk4	9	0.720577	0.506801	0.924221	-0.472775	main
C1	Erg	1	0.138864	0.0185507	0.101913	-2.84826	main
C1	Gabpa	2	0.358338	0.199665	0.56077	-1.48061	main
C1	Gata1	19	2.92283	0.00105524	0.0110972	1.54737	main
C1	Gltscr1	22	2.56718	0.00118386	0.0118386	1.36018	main
C1	Hdac1	23	1.08977	0.712694	1	0.124023	main
C1	Hdac3	7	3.33026	0.0226651	0.115124	1.73563	main
C1	Hhex	18	1.15729	0.572379	0.97572	0.210752	main
C1	Hoxa7	8	0.498678	0.0698129	0.282786	-1.00382	main
C1	Hoxa9	2	0.502759	0.550529	0.962673	-0.992061	main
C1	Irf8	48	1.60367	0.0102417	0.0668843	0.68138	main
C1	Klf1	7	0.377663	0.00966374	0.0657957	-1.40483	main
C1	Kmt2a	1	0.129194	0.012161	0.074271	-2.95239	main
C1	Kmt2d	9	2.63741	0.0318075	0.149682	1.39912	main
C1	Mbd2	9	0.870917	0.858506	1	-0.199393	main
C1	Mbd3	50	0.988989	1	1	-0.0159732	main
C1	Meis1	3	0.871969	1	1	-0.197651	main
C1	Men1	3	0.665841	0.782329	1	-0.586751	main
C1	Pax5	20	0.712365	0.180539	0.535069	-0.489311	main
C1	Phf10	16	0.615306	0.0778225	0.31129	-0.700625	main
C1	Rbbp4	12	1.10833	0.734629	1	0.148388	main
C1	Rcor1	23	0.379581	1.58424e-06	3.26127e-05	-1.39752	main
C1	Runx1	97	6.54965	3.54542e-29	2.83634e-27	2.71142	main
C1	Setdb1	5	2.71214	0.144563	0.476909	1.43943	main
C1	Smarcd1	3	0.755163	1	1	-0.40514	main
C1	Smarcd2	15	0.535885	0.0216947	0.111973	-0.900005	main
C1	Tal1	7	0.571276	0.231662	0.607859	-0.807741	main
C1	Wdr82	5	2.71214	0.144563	0.476909	1.43943	main
C2	Atf4	0	0	0.104902	0.396251	-9.96578	main
C2	Atf7ip	2	0.799248	1	1	-0.323285	main
C2	Brd9	1	0.172971	0.0600398	0.25617	-2.53139	main
C2	Cbx3	6	0.819048	0.842598	1	-0.287981	main
C2	Cebpa	0	0	1.6385e-10	6.554e-09	-9.96578	main
C2	Cebpb	55	4.13399	2.76522e-14	1.2641e-12	2.04753	main
C2	Cebpe	6	0.785965	0.699431	1	-0.347463	main
C2	Chd4	3	1.5854	0.44491	0.862855	0.664849	main
C2	Cited2	9	1.75296	0.117689	0.421816	0.809792	main
C2	Cited4	16	1.4934	0.151955	0.49618	0.578598	main
C2	Ebf1	2	0.523676	0.57763	0.97572	-0.933254	main
C2	Elk3	0	0	0.167732	0.531428	-9.96578	main
C2	Elk4	7	1.43904	0.346972	0.76573	0.525102	main
C2	Erg	0	0	0.172922	0.532866	-9.96578	main
C2	Gabpa	0	0	0.261314	0.626934	-9.96578	main
C2	Gata1	0	0	0.0300802	0.145843	-9.96578	main
C2	Gltscr1	5	1.00063	1	1	0.000912809	main
C2	Hdac1	5	0.502777	0.162237	0.519157	-0.992009	main
C2	Hdac3	0	0	0.388484	0.811311	-9.96578	main
C2	Hhex	1	0.128947	0.00859253	0.0604956	-2.95515	main
C2	Hoxa7	0	0	0.00231467	0.0211627	-9.96578	main
C2	Hoxa9	0	0	0.39345	0.811311	-9.96578	main
C2	Irf8	0	0	1.89998e-07	4.34281e-06	-9.96578	main
C2	Klf1	1	0.130708	0.0132337	0.0742944	-2.93558	main
C2	Kmt2a	0	0	0.10591	0.396251	-9.96578	main
C2	Kmt2d	8	5.83843	0.000436612	0.00582149	2.54558	main
C2	Mbd2	0	0	0.01953	0.102855	-9.96578	main
C2	Mbd3	11	0.460056	0.01012	0.0668843	-1.12012	main
C2	Meis1	0	0	0.389524	0.811311	-9.96578	main
C2	Men1	0	0	0.249468	0.623669	-9.96578	main
C2	Pax5	1	0.0778226	0.000175104	0.00243624	-3.68367	main
C2	Phf10	7	0.653227	0.321761	0.725095	-0.614344	main
C2	Rbbp4	0	0	0.0130369	0.0742944	-9.96578	main
C2	Rcor1	147	28.0231	2.15494e-103	6.8958e-101	4.80855	main
C2	Runx1	8	0.514545	0.0671707	0.275572	-0.95863	main
C2	Setdb1	0	0	0.617025	0.97572	-9.96578	main
C2	Smarcd1	0	0	0.39991	0.811311	-9.96578	main
C2	Smarcd2	3	0.251789	0.00837736	0.0604956	-1.98971	main
C2	Tal1	4	0.814524	1	1	-0.295971	main
C2	Wdr82	0	0	0.617025	0.97572	-9.96578	main
C3.0	Atf4	0	0	0.631147	0.97572	-9.96578	main
C3.0	Atf7ip	0	0	0.626311	0.97572	-9.96578	main
C3.0	Brd9	1	0.402904	0.516986	0.924221	-1.31149	main
C3.0	Cbx3	9	3.11293	0.00476751	0.0412325	1.63827	main
C3.0	Cebpa	4	0.384855	0.059667	0.25617	-1.37761	main
C3.0	Cebpb	2	0.214469	0.0112611	0.0720713	-2.22116	main
C3.0	Cebpe	8	2.59538	0.0187902	0.101913	1.37594	main
C3.0	Chd4	1	1.10542	0.605956	0.97572	0.144593	main
C3.0	Cited2	8	3.6467	0.00321846	0.0286086	1.86659	main
C3.0	Cited4	7	1.39513	0.359406	0.787738	0.480404	main
C3.0	Ebf1	3	1.89945	0.227846	0.607859	0.925583	main
C3.0	Elk3	1	0.891512	1	1	-0.165674	main
C3.0	Elk4	6	2.86029	0.0265867	0.132933	1.51616	main
C3.0	Erg	0	0	0.628498	0.97572	-9.96578	main
C3.0	Gabpa	1	1.05486	0.622341	0.97572	0.0770501	main
C3.0	Gata1	1	0.536327	1	1	-0.898815	main
C3.0	Gltscr1	3	1.34548	0.495134	0.915855	0.428122	main
C3.0	Hdac1	5	1.19011	0.615369	0.97572	0.2511	main
C3.0	Hdac3	0	0	1	1	-9.96578	main
C3.0	Hhex	8	2.78765	0.0131876	0.0742944	1.47905	main
C3.0	Hoxa7	1	0.34174	0.528861	0.940198	-1.54903	main
C3.0	Hoxa9	0	0	1	1	-9.96578	main
C3.0	Irf8	2	0.276492	0.0664042	0.275572	-1.85469	main
C3.0	Klf1	1	0.304552	0.373824	0.808267	-1.71524	main
C3.0	Kmt2a	0	0	0.634218	0.97572	-9.96578	main
C3.0	Kmt2d	1	1.10542	0.605956	0.97572	0.144593	main
C3.0	Mbd2	1	0.490095	0.721638	1	-1.02887	main
C3.0	Mbd3	7	0.678565	0.402195	0.811311	-0.559441	main
C3.0	Meis1	0	0	1	1	-9.96578	main
C3.0	Men1	1	1.2225	0.571036	0.97572	0.28984	main
C3.0	Pax5	5	0.965426	1	1	-0.0507631	main
C3.0	Phf10	7	1.55878	0.231746	0.607859	0.640413	main
C3.0	Rbbp4	0	0	0.170875	0.532866	-9.96578	main
C3.0	Rcor1	19	2.1329	0.00620909	0.0473074	1.09282	main
C3.0	Runx1	8	1.23379	0.54004	0.954767	0.303098	main
C3.0	Setdb1	0	0	1	1	-9.96578	main
C3.0	Smarcd1	0	0	1	1	-9.96578	main
C3.0	Smarcd2	4	0.80147	1	1	-0.31928	main
C3.0	Tal1	2	0.908497	1	1	-0.138447	main
C3.0	Wdr82	1	2.11661	0.397845	0.811311	1.08176	main
C3.1	Atf4	0	0	1	1	-9.96578	main
C3.1	Atf7ip	0	0	1	1	-9.96578	main
C3.1	Brd9	0	0	1	1	-9.96578	main
C3.1	Cbx3	0	0	0.632103	0.97572	-9.96578	main
C3.1	Cebpa	1	0.266765	0.259759	0.626934	-1.90636	main
C3.1	Cebpb	3	0.958537	1	1	-0.0610946	main
C3.1	Cebpe	1	0.80698	1	1	-0.309395	main
C3.1	Chd4	0	0	1	1	-9.96578	main
C3.1	Cited2	4	4.90226	0.0125332	0.074271	2.29345	main
C3.1	Cited4	1	0.520471	1	1	-0.942109	main
C3.1	Ebf1	1	1.69675	0.455556	0.870194	0.76277	main
C3.1	Elk3	0	0	1	1	-9.96578	main
C3.1	Elk4	0	0	1	1	-9.96578	main
C3.1	Erg	1	2.4594	0.346139	0.76573	1.29831	main
C3.1	Gabpa	1	3.02273	0.294425	0.668198	1.59585	main
C3.1	Gata1	1	1.53712	0.487869	0.907664	0.62023	main
C3.1	Gltscr1	0	0	1	1	-9.96578	main
C3.1	Hdac1	2	1.31198	0.667118	1	0.391744	main
C3.1	Hdac3	0	0	1	1	-9.96578	main
C3.1	Hhex	0	0	0.630376	0.97572	-9.96578	main
C3.1	Hoxa7	2	2.02852	0.27169	0.639271	1.02043	main
C3.1	Hoxa9	0	0	1	1	-9.96578	main
C3.1	Irf8	0	0	0.176203	0.532866	-9.96578	main
C3.1	Klf1	1	0.873077	1	1	-0.195819	main
C3.1	Kmt2a	0	0	1	1	-9.96578	main
C3.1	Kmt2d	1	3.16758	0.283611	0.648253	1.66338	main
C3.1	Mbd2	0	0	1	1	-9.96578	main
C3.1	Mbd3	4	1.11702	0.781468	1	0.15966	main
C3.1	Meis1	1	4.44231	0.215226	0.588653	2.15131	main
C3.1	Men1	0	0	1	1	-9.96578	main
C3.1	Pax5	1	0.520471	1	1	-0.942109	main
C3.1	Phf10	0	0	0.415712	0.819398	-9.96578	main
C3.1	Rbbp4	0	0	1	1	-9.96578	main
C3.1	Rcor1	14	5.14424	7.056e-06	0.000132819	2.36296	main
C3.1	Runx1	1	0.401669	0.516379	0.924221	-1.31592	main
C3.1	Setdb1	0	0	1	1	-9.96578	main
C3.1	Smarcd1	1	3.91742	0.238704	0.61601	1.9699	main
C3.1	Smarcd2	2	1.1272	0.698967	1	0.172743	main
C3.1	Tal1	2	2.63668	0.188261	0.552694	1.39872	main
C3.1	Wdr82	0	0	1	1	-9.96578	main
C3.2	Atf4	0	0	1	1	-9.96578	main
C3.2	Atf7ip	0	0	1	1	-9.96578	main
C3.2	Brd9	0	0	1	1	-9.96578	main
C3.2	Cbx3	1	0.855455	1	1	-0.225236	main
C3.2	Cebpa	1	0.27208	0.257784	0.626934	-1.8779	main
C3.2	Cebpb	1	0.310126	0.368018	0.801127	-1.68907	main
C3.2	Cebpe	3	2.63653	0.118636	0.421816	1.39864	main
C3.2	Chd4	0	0	1	1	-9.96578	main
C3.2	Cited2	0	0	1	1	-9.96578	main
C3.2	Cited4	1	0.530835	1	1	-0.913665	main
C3.2	Ebf1	0	0	1	1	-9.96578	main
C3.2	Elk3	0	0	1	1	-9.96578	main
C3.2	Elk4	2	2.53852	0.198897	0.56077	1.34399	main
C3.2	Erg	0	0	1	1	-9.96578	main
C3.2	Gabpa	0	0	1	1	-9.96578	main
C3.2	Gata1	2	3.27524	0.136125	0.463405	1.7116	main
C3.2	Gltscr1	1	1.24437	0.560392	0.974594	0.315418	main
C3.2	Hdac1	10	8.67384	1.63064e-06	3.26127e-05	3.11667	main
C3.2	Hdac3	1	4.85574	0.199774	0.56077	2.27969	main
C3.2	Hhex	1	0.878483	1	1	-0.186914	main
C3.2	Hoxa7	2	2.0697	0.264488	0.626934	1.04942	main
C3.2	Hoxa9	0	0	1	1	-9.96578	main
C3.2	Irf8	0	0	0.174185	0.532866	-9.96578	main
C3.2	Klf1	0	0	0.628591	0.97572	-9.96578	main
C3.2	Kmt2a	0	0	1	1	-9.96578	main
C3.2	Kmt2d	0	0	1	1	-9.96578	main
C3.2	Mbd2	1	1.43262	0.511563	0.924221	0.51866	main
C3.2	Mbd3	5	1.46277	0.39966	0.811311	0.548699	main
C3.2	Meis1	0	0	1	1	-9.96578	main
C3.2	Men1	0	0	1	1	-9.96578	main
C3.2	Pax5	2	1.09203	0.706618	1	0.127016	main
C3.2	Phf10	0	0	0.413039	0.819398	-9.96578	main
C3.2	Rbbp4	1	1.29299	0.546952	0.961673	0.370707	main
C3.2	Rcor1	10	3.34982	0.00223112	0.0209988	1.74409	main
C3.2	Runx1	1	0.409668	0.730411	1	-1.28747	main
C3.2	Setdb1	0	0	1	1	-9.96578	main
C3.2	Smarcd1	1	3.99539	0.234747	0.610724	1.99834	main
C3.2	Smarcd2	1	0.558824	1	1	-0.839535	main
C3.2	Tal1	0	0	1	1	-9.96578	main
C3.2	Wdr82	0	0	1	1	-9.96578	main
C3.3	Atf4	0	0	1	1	-9.96578	main
C3.3	Atf7ip	0	0	1	1	-9.96578	main
C3.3	Brd9	1	1.63016	0.468661	0.887405	0.70501	main
C3.3	Cbx3	0	0	1	1	-9.96578	main
C3.3	Cebpa	0	0	0.176512	0.532866	-9.96578	main
C3.3	Cebpb	1	0.429299	0.724468	1	-1.21995	main
C3.3	Cebpe	3	3.70633	0.0568145	0.24905	1.88999	main
C3.3	Chd4	1	4.47104	0.212287	0.58562	2.16061	main
C3.3	Cited2	1	1.5473	0.485907	0.907664	0.62975	main
C3.3	Cited4	2	1.52304	0.391607	0.811311	0.606949	main
C3.3	Ebf1	0	0	1	1	-9.96578	main
C3.3	Elk3	2	7.71111	0.0333938	0.15487	2.94694	main
C3.3	Elk4	1	1.69042	0.456852	0.870194	0.75738	main
C3.3	Erg	1	3.47147	0.26211	0.626934	1.79555	main
C3.3	Gabpa	0	0	1	1	-9.96578	main
C3.3	Gata1	2	4.56746	0.0803569	0.317459	2.19139	main
C3.3	Gltscr1	0	0	1	1	-9.96578	main
C3.3	Hdac1	1	0.899046	1	1	-0.153533	main
C3.3	Hdac3	0	0	1	1	-9.96578	main
C3.3	Hhex	0	0	1	1	-9.96578	main
C3.3	Hoxa7	4	6.30699	0.00566246	0.0441948	2.65695	main
C3.3	Hoxa9	3	21.3122	0.000703777	0.00804316	4.41361	main
C3.3	Irf8	1	0.552479	1	1	-0.856009	main
C3.3	Klf1	0	0	1	1	-9.96578	main
C3.3	Kmt2a	0	0	1	1	-9.96578	main
C3.3	Kmt2d	3	15.6812	0.00153572	0.0148918	3.97096	main
C3.3	Mbd2	0	0	1	1	-9.96578	main
C3.3	Mbd3	3	1.17299	0.742017	1	0.23019	main
C3.3	Meis1	0	0	1	1	-9.96578	main
C3.3	Men1	1	4.94452	0.194963	0.56077	2.30583	main
C3.3	Pax5	0	0	0.644149	0.978907	-9.96578	main
C3.3	Phf10	0	0	0.633379	0.97572	-9.96578	main
C3.3	Rbbp4	0	0	1	1	-9.96578	main
C3.3	Rcor1	1	0.366554	0.514847	0.924221	-1.4479	main
C3.3	Runx1	0	0	0.416272	0.819398	-9.96578	main
C3.3	Setdb1	0	0	1	1	-9.96578	main
C3.3	Smarcd1	0	0	1	1	-9.96578	main
C3.3	Smarcd2	3	2.4968	0.134495	0.463405	1.32008	main
C3.3	Tal1	0	0	1	1	-9.96578	main
C3.3	Wdr82	0	0	1	1	-9.96578	main
C4	Atf4	3	1.44565	0.471622	0.887758	0.531717	main
C4	Atf7ip	1	0.47819	0.717702	1	-1.06434	main
C4	Brd9	5	1.18126	0.616242	0.97572	0.240332	main
C4	Cbx3	5	0.84052	1	1	-0.250647	main
C4	Cebpa	10	0.537213	0.0535966	0.239597	-0.896433	main
C4	Cebpb	11	0.683843	0.274824	0.641924	-0.548262	main
C4	Cebpe	3	0.468012	0.281883	0.648253	-1.09538	main
C4	Chd4	0	0	0.40312	0.811311	-9.96578	main
C4	Cited2	6	1.37045	0.454883	0.870194	0.454654	main
C4	Cited4	14	1.60709	0.114837	0.421816	0.684452	main
C4	Ebf1	3	1.01242	1	1	0.0178048	main
C4	Elk3	4	2.18942	0.135375	0.463405	1.13055	main
C4	Elk4	4	0.95975	1	1	-0.0592701	main
C4	Erg	0	0	0.263919	0.626934	-9.96578	main
C4	Gabpa	3	1.88282	0.240726	0.616258	0.912894	main
C4	Gata1	1	0.287624	0.25413	0.626934	-1.79775	main
C4	Gltscr1	3	0.717033	0.795744	1	-0.479889	main
C4	Hdac1	7	0.907884	1	1	-0.13942	main
C4	Hdac3	0	0	0.621042	0.97572	-9.96578	main
C4	Hhex	5	0.864408	1	1	-0.210216	main
C4	Hoxa7	0	0	0.00869624	0.0604956	-9.96578	main
C4	Hoxa9	0	0	0.631885	0.97572	-9.96578	main
C4	Irf8	24	2.25522	0.00107504	0.0110972	1.17327	main
C4	Klf1	7	1.27388	0.505387	0.924221	0.349235	main
C4	Kmt2a	5	2.52607	0.0667586	0.275572	1.33689	main
C4	Kmt2d	0	0	0.40312	0.811311	-9.96578	main
C4	Mbd2	2	0.539298	0.579027	0.97572	-0.890846	main
C4	Mbd3	43	3.04735	2.33663e-08	8.30802e-07	1.60755	main
C4	Meis1	0	0	0.625767	0.97572	-9.96578	main
C4	Men1	2	1.39017	0.65641	0.990807	0.475262	main
C4	Pax5	16	1.88678	0.0342959	0.156781	0.915923	main
C4	Phf10	4	0.449755	0.141546	0.476786	-1.15279	main
C4	Rbbp4	1	0.237179	0.180586	0.535069	-2.07595	main
C4	Rcor1	3	0.14761	1.69906e-05	0.000302055	-2.76013	main
C4	Runx1	8	0.646291	0.280244	0.648253	-0.629744	main
C4	Setdb1	0	0	1	1	-9.96578	main
C4	Smarcd1	0	0	0.639165	0.978625	-9.96578	main
C4	Smarcd2	4	0.42548	0.106492	0.396251	-1.23284	main
C4	Tal1	0	0	0.0308363	0.147278	-9.96578	main
C4	Wdr82	0	0	1	1	-9.96578	main
c3.0	Brd9	1	0.97931	1	1	-0.030162	sub_c3
c3.0	Cbx3	9	9.32847	0.0194569	0.317156	3.22164	sub_c3
c3.0	Cebpa	4	1.98592	0.684314	1	0.989804	sub_c3
c3.0	Cebpb	2	0.383333	0.278869	1	-1.38333	sub_c3
c3.0	Cebpe	8	1.12629	1	1	0.171583	sub_c3
c3.0	Chd4	1	0.97931	1	1	-0.030162	sub_c3
c3.0	Cited2	8	1.6	0.572379	1	0.678072	sub_c3
c3.0	Cited4	7	1.75	0.541082	1	0.807355	sub_c3
c3.0	Ebf1	3	2.97902	0.622464	1	1.57484	sub_c3
c3.0	Elk3	1	0.486207	0.619805	1	-1.04036	sub_c3
c3.0	Elk4	6	2	0.501087	1	1	sub_c3
c3.0	Erg	0	0	0.243969	1		sub_c3
c3.0	Gabpa	1	0.97931	1	1	-0.030162	sub_c3
c3.0	Gata1	1	0.190345	0.117954	1	-2.39331	sub_c3
c3.0	Gltscr1	3	2.97902	0.622464	1	1.57484	sub_c3
c3.0	Hdac1	5	0.35461	0.0535154	0.642185	-1.4957	sub_c3
c3.0	Hdac3	0	0	0.49481	1		sub_c3
c3.0	Hhex	8	8.23188	0.0362581	0.522116	3.04122	sub_c3
c3.0	Hoxa7	1	0.116379	0.01863	0.317156	-3.10309	sub_c3
c3.0	Hoxa9	0	0	0.119859	1		sub_c3
c3.0	Irf8	2	1.97222	1	1	0.979822	sub_c3
c3.0	Klf1	1	0.97931	1	1	-0.030162	sub_c3
c3.0	Kmt2d	1	0.239655	0.210692	1	-2.06097	sub_c3
c3.0	Mbd2	1	0.97931	1	1	-0.030162	sub_c3
c3.0	Mbd3	7	0.54976	0.243041	1	-0.863126	sub_c3
c3.0	Meis1	0	0	0.49481	1		sub_c3
c3.0	Men1	1	0.97931	1	1	-0.030162	sub_c3
c3.0	Pax5	5	1.65485	0.722826	1	0.726697	sub_c3
c3.0	Phf10	7		0.0145398	0.317156		sub_c3
c3.0	Rbbp4	0	0	0.49481	1		sub_c3
c3.0	Rcor1	19	0.706142	0.327794	1	-0.50197	sub_c3
c3.0	Runx1	8	4.08696	0.103463	1	2.03103	sub_c3
c3.0	Smarcd1	0	0	0.243969	1		sub_c3
c3.0	Smarcd2	4	0.643192	0.538081	1	-0.636678	sub_c3
c3.0	Tal1	2	0.979167	1	1	-0.0303736	sub_c3
c3.0	Wdr82	1		1	1		sub_c3
c3.1	Brd9	0	0	1	1		sub_c3
c3.1	Cbx3	0	0	0.217036	1		sub_c3
c3.1	Cebpa	1	0.888462	1	1	-0.170619	sub_c3
c3.1	Cebpb	3	3.48	0.118197	1	1.79909	sub_c3
c3.1	Cebpe	1	0.304945	0.319968	1	-1.71338	sub_c3
c3.1	Chd4	0	0	1	1		sub_c3
c3.1	Cited2	4	2.05896	0.266792	1	1.04191	sub_c3
c3.1	Cited4	1	0.434615	0.695501	1	-1.20219	sub_c3
c3.1	Ebf1	1	1.49359	0.557398	1	0.578784	sub_c3
c3.1	Elk3	0	0	1	1		sub_c3
c3.1	Elk4	0	0	0.373479	1		sub_c3
c3.1	Erg	1	4.51923	0.33367	1	2.17608	sub_c3
c3.1	Gabpa	1	4.51923	0.33367	1	2.17608	sub_c3
c3.1	Gata1	1	0.888462	1	1	-0.170619	sub_c3
c3.1	Gltscr1	0	0	1	1		sub_c3
c3.1	Hdac1	2	0.539216	0.542534	1	-0.891066	sub_c3
c3.1	Hdac3	0	0	1	1		sub_c3
c3.1	Hhex	0	0	0.373479	1		sub_c3
c3.1	Hoxa7	2	1.28291	0.671686	1	0.359424	sub_c3
c3.1	Hoxa9	0	0	1	1		sub_c3
c3.1	Irf8	0	0	1	1		sub_c3
c3.1	Klf1	1	4.51923	0.33367	1	2.17608	sub_c3
c3.1	Kmt2d	1	1.11538	1	1	0.157541	sub_c3
c3.1	Mbd2	0	0	1	1		sub_c3
c3.1	Mbd3	4	1.20272	0.759832	1	0.266302	sub_c3
c3.1	Meis1	1		0.183391	1		sub_c3
c3.1	Men1	0	0	1	1		sub_c3
c3.1	Pax5	1	0.629121	1	1	-0.668591	sub_c3
c3.1	Phf10	0	0	0.35637	1		sub_c3
c3.1	Rbbp4	0	0	1	1		sub_c3
c3.1	Rcor1	14	2.46496	0.0187464	0.317156	1.30156	sub_c3
c3.1	Runx1	1	0.485043	0.695137	1	-1.04382	sub_c3
c3.1	Smarcd1	1	4.51923	0.33367	1	2.17608	sub_c3
c3.1	Smarcd2	2	1.11765	1	1	0.160465	sub_c3
c3.1	Tal1	2	4.58824	0.154687	1	2.19794	sub_c3
c3.1	Wdr82	0	0	1	1		sub_c3
c3.2	Brd9	0	0	1	1		sub_c3
c3.2	Cbx3	1	0.496732	0.696393	1	-1.00946	sub_c3
c3.2	Cebpa	1	0.909804	1	1	-0.136372	sub_c3
c3.2	Cebpb	1	0.754902	1	1	-0.405639	sub_c3
c3.2	Cebpe	3	1.14796	0.738178	1	0.199071	sub_c3
c3.2	Chd4	0	0	1	1		sub_c3
c3.2	Cited2	0	0	0.13484	1		sub_c3
c3.2	Cited4	1	0.445098	0.695425	1	-1.1678	sub_c3
c3.2	Ebf1	0	0	1	1		sub_c3
c3.2	Elk3	0	0	1	1		sub_c3
c3.2	Elk4	2	1.31429	0.666627	1	0.394279	sub_c3
c3.2	Erg	0	0	1	1		sub_c3
c3.2	Gabpa	0	0	1	1		sub_c3
c3.2	Gata1	2	2.33	0.294987	1	1.22033	sub_c3
c3.2	Gltscr1	1	1.52941	0.5498	1	0.612977	sub_c3
c3.2	Hdac1	10	6.81548	0.000221074	0.0318346	2.76881	sub_c3
c3.2	Hdac3	1		0.179931	1		sub_c3
c3.2	Hhex	1	0.561275	1	1	-0.833222	sub_c3
c3.2	Hoxa7	2	1.31429	0.666627	1	0.394279	sub_c3
c3.2	Hoxa9	0	0	1	1		sub_c3
c3.2	Irf8	0	0	1	1		sub_c3
c3.2	Klf1	0	0	1	1		sub_c3
c3.2	Kmt2d	0	0	0.589291	1		sub_c3
c3.2	Mbd2	1	4.62745	0.327999	1	2.21022	sub_c3
c3.2	Mbd3	5	1.69453	0.352981	1	0.760884	sub_c3
c3.2	Meis1	0	0	1	1		sub_c3
c3.2	Men1	0	0	1	1		sub_c3
c3.2	Pax5	2	1.54	0.63796	1	0.62293	sub_c3
c3.2	Phf10	0	0	0.358238	1		sub_c3
c3.2	Rbbp4	1		0.179931	1		sub_c3
c3.2	Rcor1	10	1.42157	0.395228	1	0.507484	sub_c3
c3.2	Runx1	1	0.496732	0.696393	1	-1.00946	sub_c3
c3.2	Smarcd1	1	4.62745	0.327999	1	2.21022	sub_c3
c3.2	Smarcd2	1	0.496732	0.696393	1	-1.00946	sub_c3
c3.2	Tal1	0	0	1	1		sub_c3
c3.2	Wdr82	0	0	1	1		sub_c3
c3.3	Brd9	1	6.75676	0.246083	1	2.75633	sub_c3
c3.3	Cbx3	0	0	0.369204	1		sub_c3
c3.3	Cebpa	0	0	1	1		sub_c3
c3.3	Cebpb	1	1.1036	1	1	0.142222	sub_c3
c3.3	Cebpe	3	1.70714	0.427521	1	0.771584	sub_c3
c3.3	Chd4	1	6.75676	0.246083	1	2.75633	sub_c3
c3.3	Cited2	1	0.538288	1	1	-0.893549	sub_c3
c3.3	Cited4	2	1.49383	0.642855	1	0.579013	sub_c3
c3.3	Ebf1	0	0	1	1		sub_c3
c3.3	Elk3	2	13.8889	0.0464398	0.607939	3.79586	sub_c3
c3.3	Elk4	1	0.820946	1	1	-0.284641	sub_c3
c3.3	Erg	1	6.75676	0.246083	1	2.75633	sub_c3
c3.3	Gabpa	0	0	1	1		sub_c3
c3.3	Gata1	2	3.43056	0.179576	1	1.77844	sub_c3
c3.3	Gltscr1	0	0	1	1		sub_c3
c3.3	Hdac1	1	0.372019	0.484187	1	-1.42655	sub_c3
c3.3	Hdac3	0	0	1	1		sub_c3
c3.3	Hhex	0	0	0.611818	1		sub_c3
c3.3	Hoxa7	4	5.78824	0.0198222	0.317156	2.53312	sub_c3
c3.3	Hoxa9	3		0.00211893	0.152563		sub_c3
c3.3	Irf8	1	3.36486	0.345905	1	1.75055	sub_c3
c3.3	Klf1	0	0	1	1		sub_c3
c3.3	Kmt2d	3	10.6714	0.0174852	0.317156	3.41568	sub_c3
c3.3	Mbd2	0	0	1	1		sub_c3
c3.3	Mbd3	3	1.25893	0.724346	1	0.332196	sub_c3
c3.3	Meis1	0	0	1	1		sub_c3
c3.3	Men1	1	6.75676	0.246083	1	2.75633	sub_c3
c3.3	Pax5	0	0	0.602626	1		sub_c3
c3.3	Phf10	0	0	0.599788	1		sub_c3
c3.3	Rbbp4	0	0	1	1		sub_c3
c3.3	Rcor1	1	0.130735	0.0153837	0.317156	-2.93528	sub_c3
c3.3	Runx1	0	0	0.369204	1		sub_c3
c3.3	Smarcd1	0	0	1	1		sub_c3
c3.3	Smarcd2	3	2.98776	0.130822	1	1.57906	sub_c3
c3.3	Tal1	0	0	1	1		sub_c3
c3.3	Wdr82	0	0	1	1		sub_c3

### Sheet: diversity_OLS
perturbation	n_pert	n_NTC	coef_is_pert	p	coef_log10_size	intercept	rsq	q	sig
Cited2	60	527	0.727882	1.25395e-08	-0.281841	1.91029	0.0696843	2.75868e-07	TRUE
Cebpa	234	527	-0.339912	9.9239e-08	-0.28314	1.91179	0.054497	1.09163e-06	TRUE
Cbx3	78	527	0.437615	6.25634e-05	-0.294618	1.92507	0.0439145	0.000458798	TRUE
Mbd3	235	527	0.249007	0.000299196	-0.298195	1.92921	0.0355406	0.00164558	TRUE
Rcor1	235	527	0.222887	0.00200646	-0.240657	1.86265	0.0243069	0.00754692	TRUE
Rbbp4	52	527	-0.384169	0.00205825	-0.292175	1.92224	0.033419	0.00754692	TRUE
Cebpe	81	527	0.298976	0.00601253	-0.224863	1.84438	0.0229167	0.0188965	TRUE
Klf1	76	527	-0.278914	0.00791771	-0.265137	1.89096	0.025845	0.0217737	TRUE
Cebpb	207	527	-0.174291	0.0100014	-0.31114	1.94418	0.0297877	0.0244479	TRUE
Hoxa7	68	527	-0.27253	0.0133743	-0.307768	1.94028	0.0307227	0.0294234	TRUE
Runx1	160	527	0.19205	0.0152463	-0.198318	1.81367	0.0168778	0.0304926	TRUE
Irf8	162	527	-0.128753	0.083766	-0.257478	1.88211	0.0204489	0.147376	FALSE
Brd9	58	527	-0.2025	0.0883545	-0.308216	1.9408	0.026206	0.147376	FALSE
Hdac1	102	527	0.162054	0.0937845	-0.314972	1.94861	0.0244904	0.147376	FALSE
Smarcd2	118	527	-0.139398	0.117137	-0.252847	1.87675	0.0163342	0.171802	FALSE
Phf10	112	527	-0.0852359	0.348513	-0.288608	1.91812	0.0192641	0.479205	FALSE
Tal1	53	527	-0.111899	0.376401	-0.296507	1.92725	0.0202326	0.487107	FALSE
Hhex	77	527	0.0535383	0.62021	-0.276152	1.90371	0.0159517	0.758034	FALSE
Elk4	51	527	-0.0410835	0.747393	-0.286226	1.91536	0.0165966	0.865402	FALSE
Pax5	125	527	-0.0214661	0.801051	-0.317219	1.95121	0.0215932	0.881156	FALSE
Gltscr1	55	527	0.0168606	0.890715	-0.309158	1.94189	0.0195752	0.930233	FALSE
Cited4	122	527	-0.00765931	0.930233	-0.301795	1.93337	0.0189144	0.930233	FALSE
