## Extended Data Table 2 for "Spatially resolved, multimodal in vivo Perturb-seq using antibody-based cell hashing"

### Sheet: Samples
samp-info	chip-info	stain-params	dig-params	post-params	study-params	seq
seq-rxn	exp	cond	samp-id	samp-type	tissue-id	z-stack	print-num	chip-num	layout-id	layout-arr-offset	chip-version	well-shape	arr-pitch	well-side-length	wall-width	arr-num-rows	arr-num-cols	image_file	print-type	place-method	clip-color	quench-method	vol-well	eff-stain	stain-time	stain-temp	dig-enz	dig-conc-val	dig-conc-units	dig-time	dig-temp	dig-agitate	adt	adt-prop	2nd-ab	enrich	inj-round	harvest-day	harvest-date	process-date	inj-harvest-notes	process-notes	seq-pools
rxn155	exp359	Sample 1	S1-1	Fresh spleen; 5 slices (300 um)			print151	852	lyt065	(0, 0)	V11	Square	120	80	40	83	83	2022_0430_154901_065_exp359_S1_852.png	V11 SBC	Binder Clips	red	Large and immediate dilution in 40 mL in reagent reservoir, process solids only.		4x	30 min	25	Collagenase IV w/ Protease Inhibitor	2	wU/mL	30	10	Triturating every 10 min	Yes	1	4X PE goat anti-rat 2° polyclonal Ab (cat#405406)	No	N/A	N/A	N/A	2025-08-29		Arc Tissue	HLAN01
rxn156	exp359	Sample 2	S2-1	Fresh spleen; 5 slices (300 um)			print151	853	lyt065	(0, 0)	V11	Square	120	80	40	83	83	2022_0430_155216_065_exp359_S2_853.png	V11 SBC	Binder Clips	yellow	Large and immediate dilution in 40 mL in reagent reservoir, process solids only.		4x	30 min	25	Collagenase IV w/ Protease Inhibitor	2	kU/mL	30	10	Triturating every 10 min	No	0	4X PE goat anti-rat 2° polyclonal Ab (cat#405406)	No	N/A	N/A	N/A	2025-08-29		Arc Tissue	HLAN01
rxn157	exp359	Sample 6	S6-1	Fresh spleen; 5 slices (300 um)			print150	847	lyt066	(0, 0)	V11	Square	120	80	40	83	83	2022_0430_162405_076_exp359_S6_847.png	V11 SBC	Binder Clips	light blue	Large and immediate dilution in 40 mL in reagent reservoir, process solids only.		4x	30 min	25	Collagenase IV w/ Protease Inhibitor	2	kU/mL	30	10	Triturating every 10 min	No	0	4X PE goat anti-rat 2° polyclonal Ab (cat#405406)	No	N/A	N/A	N/A	2025-08-29		Arc Tissue	HLAN01
rxn158	exp359	Sample 7	S7-1	Fresh spleen; 5 slices (300 um)			print151	855	lyt065	(0, 0)	V11	Square	120	80	40	83	83	2022_0430_163313_083_exp359_S7_855.png	V11 SBC	Binder Clips	dark blue	Large and immediate dilution in 40 mL in reagent reservoir, process solids only.		4x	30 min	25	Collagenase IV w/ Protease Inhibitor	2	wU/mL	30	10	Triturating every 10 min	No	1	4X PE goat anti-rat 2° polyclonal Ab (cat#405406)	No	N/A	N/A	N/A	2025-08-29		Arc Tissue	HLAN01
rxn163	exp359	Sample 1	S1-2	Fresh spleen with edited cells			print151	852	lyt065	(0, 0)	V11	Square	120	80	40	83	83	2022_0430_154901_065_exp359_S1_852.png	V11 SBC	Binder Clips	red	Large and immediate dilution in 40 mL in reagent reservoir, process solids only.		4x	30 min	25	Collagenase IV w/ Protease Inhibitor	2	wU/mL	30	10	Triturating every 10 min	Yes	1	4X PE goat anti-rat 2° polyclonal Ab (cat#405406)	No	N/A	N/A	N/A	2025-08-29		Arc Tissue
rxn164	exp359	Sample 2	S2-2	Fresh spleen with edited cells			print151	853	lyt065	(0, 0)	V11	Square	120	80	40	83	83	2022_0430_155216_065_exp359_S2_853.png	V11 SBC	Binder Clips	yellow	Large and immediate dilution in 40 mL in reagent reservoir, process solids only.		4x	30 min	25	Collagenase IV w/ Protease Inhibitor	2	kU/mL	30	10	Triturating every 10 min	No	0	4X PE goat anti-rat 2° polyclonal Ab (cat#405406)	No	N/A	N/A	N/A	2025-08-29		Arc Tissue
rxn165	exp359	Sample 3	S3-1	Fresh spleen with edited cells			print151	854	lyt065	(0, 0)	V11	Square	120	80	40	83	83	2022_0430_160101_065_exp359_S3_854.png	V11 SBC	Binder Clips	light blue	Large and immediate dilution in 40 mL in reagent reservoir, process solids only.		4x	30 min	25	Collagenase IV w/ Protease Inhibitor	2	kU/mL	30	10	Triturating every 10 min	No	0	4X PE goat anti-rat 2° polyclonal Ab (cat#405406)	No	N/A	N/A	N/A	2025-06-26		Arc Tissue	HLAN03
rxn166	exp359	Sample 3	S3-2	Fresh spleen with edited cells			print151	854	lyt065	(0, 0)	V11	Square	120	80	40	83	83	2022_0430_160101_065_exp359_S3_854.png	V11 SBC	Binder Clips	light blue	Large and immediate dilution in 40 mL in reagent reservoir, process solids only.		4x	31 min	25	Collagenase IV w/ Protease Inhibitor	2	kU/mL	30	10	Triturating every 10 min	No	0	4X PE goat anti-rat 2° polyclonal Ab (cat#405406)	No	N/A	N/A	N/A	2025-06-26		Arc Tissue	HLAN03
rxn167	exp359	Sample 4	S4-1	Fresh spleen with edited cells			print151	856	lyt065	(0, 0)	V11	Square	120	80	40	83	83	2022_0430_160815_065_exp359_S4_856.png	V11 SBC	Binder Clips	green	Large and immediate dilution in 40 mL in reagent reservoir, process solids only.		4x	30 min	25	Collagenase IV w/ Protease Inhibitor	2	wU/mL	30	10	Triturating every 10 min	No	0	4X PE goat anti-rat 2° polyclonal Ab (cat#405406)	No	N/A	N/A	N/A	2025-06-26		Arc Tissue	HLAN03
rxn168	exp359	Sample 4	S4-2	Fresh spleen with edited cells			print151	856	lyt065	(0, 0)	V11	Square	120	80	40	83	83	2022_0430_160815_065_exp359_S4_856.png	V11 SBC	Binder Clips	green	Large and immediate dilution in 40 mL in reagent reservoir, process solids only.		4x	31 min	25	Collagenase IV w/ Protease Inhibitor	2	wU/mL	30	10	Triturating every 10 min	No	0	4X PE goat anti-rat 2° polyclonal Ab (cat#405406)	No	N/A	N/A	N/A	2025-06-26		Arc Tissue	HLAN03
rxn169	exp359	Sample 5	S5-1	Fresh spleen with edited cells			print150	846	lyt066	(0, 0)	V11	Square	120	80	40	83	83	2022_0430_161956_070_exp359_S5_846.png	V11 SBC	Binder Clips	red	Large and immediate dilution in 40 mL in reagent reservoir, process solids only.		4x	30 min	25	Collagenase IV w/ Protease Inhibitor	2	kU/mL	30	10	Triturating every 10 min	Yes	1	4X PE goat anti-rat 2° polyclonal Ab (cat#405406)	No	N/A	N/A	N/A	2025-06-26		Arc Tissue	HLAN03
rxn170	exp359	Sample 5	S5-2	Fresh spleen with edited cells			print150	846	lyt066	(0, 0)	V11	Square	120	80	40	83	83	2022_0430_161956_070_exp359_S5_846.png	V11 SBC	Binder Clips	red	Large and immediate dilution in 40 mL in reagent reservoir, process solids only.		4x	31 min	25	Collagenase IV w/ Protease Inhibitor	2	kU/mL	30	10	Triturating every 10 min	Yes	1	4X PE goat anti-rat 2° polyclonal Ab (cat#405406)	No	N/A	N/A	N/A	2025-06-26		Arc Tissue	HLAN03
rxn171	exp359	Sample 6	S6-2	Fresh spleen with edited cells			print150	847	lyt066	(0, 0)	V11	Square	120	80	40	83	83	2022_0430_162405_076_exp359_S6_847.png	V11 SBC	Binder Clips	light blue	Large and immediate dilution in 40 mL in reagent reservoir, process solids only.		4x	30 min	25	Collagenase IV w/ Protease Inhibitor	2	kU/mL	30	10	Triturating every 10 min	No	0	4X PE goat anti-rat 2° polyclonal Ab (cat#405406)	No	N/A	N/A	N/A	2025-08-29		Arc Tissue	HLAN03
rxn174	exp359	Sample 7	S7-2	Fresh spleen with edited cells			print151	855	lyt065	(0, 0)	V11	Square	120	80	40	83	83	2022_0430_163313_083_exp359_S7_855.png	V11 SBC	Binder Clips	dark blue	Large and immediate dilution in 40 mL in reagent reservoir, process solids only.		4x	30 min	25	Collagenase IV w/ Protease Inhibitor	2	wU/mL	30	10	Triturating every 10 min	No	0	4X PE goat anti-rat 2° polyclonal Ab (cat#405406)	No	N/A	N/A	N/A	2025-08-29		Arc Tissue	HLAN03
rxn175	exp359	Sample 8	S8-1	Fresh spleen with edited cells			print151	851	lyt065	(0, 0)	V11	Square	120	80	40	83	83	2022_0430_164423_087_exp359_S8_851.png	V11 SBC	Binder Clips	green	Large and immediate dilution in 40 mL in reagent reservoir, process solids only.		4x	30 min	25	Collagenase IV w/ Protease Inhibitor	2	kU/mL	30	10	Triturating every 10 min	No	0	4X PE goat anti-rat 2° polyclonal Ab (cat#405406)	No	N/A	N/A	N/A	2025-06-26		Arc Tissue	HLAN03
rxn176	exp359	Sample 8	S8-2	Fresh spleen with edited cells			print151	851	lyt065	(0, 0)	V11	Square	120	80	40	83	83	2022_0430_164423_087_exp359_S8_851.png	V11 SBC	Binder Clips	green	Large and immediate dilution in 40 mL in reagent reservoir, process solids only.		4x	31 min	25	Collagenase IV w/ Protease Inhibitor	2	kU/mL	30	10	Triturating every 10 min	No	0	4X PE goat anti-rat 2° polyclonal Ab (cat#405406)	No	N/A	N/A	N/A	2025-06-26		Arc Tissue	HLAN03
rxn177	exp359	Sample 9	S9-1	Fresh spleen with edited cells			print151	849	lyt065	(0, 0)	V11	Square	120	80	40	83	83	2022_0430_165441_096_exp359_S9_849.png	V11 SBC	Binder Clips	purple	Large and immediate dilution in 40 mL in reagent reservoir, process solids only.		4x	30 min	25	Collagenase IV w/ Protease Inhibitor	2	kU/mL	30	10	Triturating every 10 min	No	0	4X PE goat anti-rat 2° polyclonal Ab (cat#405406)	No	N/A	N/A	N/A	2025-06-26		Arc Tissue	HLAN03
rxn178	exp359	Sample 9	S9-2	Fresh spleen with edited cells			print151	849	lyt065	(0, 0)	V11	Square	120	80	40	83	83	2022_0430_165441_096_exp359_S9_849.png	V11 SBC	Binder Clips	purple	Large and immediate dilution in 40 mL in reagent reservoir, process solids only.		4x	31 min	25	Collagenase IV w/ Protease Inhibitor	2	kU/mL	30	10	Triturating every 10 min	No	0	4X PE goat anti-rat 2° polyclonal Ab (cat#405406)	No	N/A	N/A	N/A	2025-06-26		Arc Tissue	HLAN03
rxn179	exp359	Sample 10	S10-1	Fresh spleen with edited cells			print151	850	lyt065	(0, 0)	V11	Square	120	80	40	83	83	2022_0430_165635_102_exp359_S10_850.png	V11 SBC	Binder Clips	yellow	Large and immediate dilution in 40 mL in reagent reservoir, process solids only.		4x	30 min	25	Collagenase IV w/ Protease Inhibitor	2	wU/mL	30	10	Triturating every 10 min	No	0	4X PE goat anti-rat 2° polyclonal Ab (cat#405406)	No	N/A	N/A	N/A	2025-06-26		Arc Tissue	HLAN03
rxn180	exp359	Sample 10	S10-2	Fresh spleen with edited cells			print151	850	lyt065	(0, 0)	V11	Square	120	80	40	83	83	2022_0430_165635_102_exp359_S10_850.png	V11 SBC	Binder Clips	yellow	Large and immediate dilution in 40 mL in reagent reservoir, process solids only.		4x	31 min	25	Collagenase IV w/ Protease Inhibitor	2	wU/mL	30	10	Triturating every 10 min	No	0	4X PE goat anti-rat 2° polyclonal Ab (cat#405406)	No	N/A	N/A	N/A	2025-06-26		Arc Tissue	HLAN03
rxn185	exp387	Sample 1	S1	Fresh liver; 5 slices (300 um)			print158	880	lyt065	(0, 0)	V11	Square	120	80	40	83	83	IMG_8175_exp387_S1_880.png	V11 SBC	Binder Clips	red	Large and immediate dilution in 40 mL in reagent reservoir, process solids only.		4x	30 min	25	Collagenase IV w/ Protease Inhibitor	2	wU/mL	30	10	Triturating every 10 min	No	0	4X PE goat anti-rat 2° polyclonal Ab (cat#405406)	No	N/A	N/A	N/A	2026-01-30		Arc Tissue
rxn186	exp387	Sample 2	S2	Fresh liver; 5 slice (300 um)			print158	881	lyt065	(0, 0)	V11	Square	120	80	40	83	83	IMG_8178_exp387_S2_881.png	V11 SBC	Binder Clips	yellow	Large and immediate dilution in 40 mL in reagent reservoir, process solids only.		4x	30 min	25	Collagenase IV w/ Protease Inhibitor	2	kU/mL	30	10	Triturating every 10 min	No	0	4X PE goat anti-rat 2° polyclonal Ab (cat#405406)	No	N/A	N/A	N/A	2026-01-30		Arc Tissue
rxn147	exp346	Sample 1	S1	Fresh spleen with edited cells			print145	823	lyt065	(0, 0)	V11	Square	120	80	40	83	83	2022_0225_145046_047_exp346_S1_823.png	V11 SBC	Binder Clips	red	Large and immediate dilution in 40 mL in reagent reservoir, process solids only.	N/A	4x	30 min	25	Collagenase IV w/ Protease Inhibitor	0.2	wU/mL	30	10	Triturating every 10 min	No	0	4X PE goat anti-rat 2° polyclonal Ab (cat#405406)	No	N/A	N/A	N/A	2025-06-26		Arc Tissue, RFP + sort	HLGH35/HL13957
rxn148	exp346	Sample 2	S2	Fresh spleen with edited cells			print145	824	lyt065	(0, 0)	V11	Square	120	80	40	83	83	2022_0225_145730_054_exp346_S2_824.png	V11 SBC	Binder Clips	yellow	Large and immediate dilution in 40 mL in reagent reservoir, process solids only.	N/A	4x	30 min	25	Collagenase IV w/ Protease Inhibitor	2	kU/mL	30	10	Triturating every 10 min	No	0	4X PE goat anti-rat 2° polyclonal Ab (cat#405406)	No	N/A	N/A	N/A	2025-06-26		Arc Tissue, RFP + sort	HLGH35/HL13957
rxn149	exp346	Sample 3	S3	Fresh spleen with edited cells			print145	825	lyt065	(0, 0)	V11	Square	120	80	40	83	83	2022_0225_144730_045_exp346_S3_825.png	V11 SBC	Binder Clips	blue	Large and immediate dilution in 40 mL in reagent reservoir, process solids only.	N/A	4x	30 min	25	Collagenase IV w/ Protease Inhibitor	2	kU/mL	30	10	Triturating every 10 min	No	0	4X PE goat anti-rat 2° polyclonal Ab (cat#405406)	No	N/A	N/A	N/A	2025-06-26		Arc Tissue, PE + sort	HLGH35/HL13957
rxn150	exp346	Sample 4	S4	Fresh spleen with edited cells			print145	826	lyt065	(0, 0)	V11	Square	120	80	40	83	83	2022_0225_145639_049_exp346_S4_826.png	V11 SBC	Binder Clips	green	Large and immediate dilution in 40 mL in reagent reservoir, process solids only.	N/A	4x	30 min	25	Collagenase IV w/ Protease Inhibitor	0.2	wU/mL	30	10	Triturating every 10 min	No	0	4X PE goat anti-rat 2° polyclonal Ab (cat#405406)	No	N/A	N/A	N/A	2025-06-26		Arc Tissue, PE + sort	HLGH35/HL13957

### Sheet: QC
experiment	sample	library_type	tag	source_file	num_cells	num_reads	mean_reads_per_cell	sequencing_saturation	median_umi_per_cell	median_genes_per_cell	total_genes_detected	confidently_mapped_to_genome	confidently_mapped_to_transcriptome	confidently_mapped_reads_in_cells	valid_barcodes	q30_rna_read	q30_umi	q30_barcodes	antibody_reads_in_cells	fraction_antibody_reads	fraction_antibody_reads_usable	abc_median_umi_per_cell	mean_antibody_reads_usable_per_cell
exp346	S1	Gene Expression	GEX	cr/exp346/exp346_S1_CSP/metrics_summary.csv	18487	118216643	6395	0.3211	2520	1356	20892	0.8802	0.8053	0.9532	0.9162	0.944	0.977	0.968
exp346	S1	Antibody Capture (CSP)	CSP	cr/exp346/exp346_S1_CSP/metrics_summary.csv	18487	1314208713	71088	0.8813							0.7662	0.963	0.975	0.965	0.9552	0.1515	0.1377	623	9787
exp346	S1	Antibody Capture (HTO)	HTO	cr/exp346/exp346_S1_HTO/metrics_summary.csv	18486	83629902	4524	0.7355							0.9908	0.968	0.979	0.972	0.8026	0.9342	0.7283	232	3295
exp346	S1	Antibody Capture (SBC)	SBC	cr/exp346/exp346_S1_SBC/metrics_summary.csv	18491	28064584	1518	0.5858							0.9888	0.548	0.968	0.967	0.7328	0.8988	0.6242	112	947
exp346	S2	Gene Expression	GEX	cr/exp346/exp346_S2_CSP/metrics_summary.csv	17535	119871879	6836	0.3044	2792	1469	21034	0.8944	0.8169	0.9582	0.9207	0.943	0.978	0.965
exp346	S2	Antibody Capture (CSP)	CSP	cr/exp346/exp346_S2_CSP/metrics_summary.csv	17535	504069794	28746	0.7722							0.7635	0.957	0.977	0.966	0.9589	0.1791	0.1633	432	4695
exp346	S2	Antibody Capture (HTO)	HTO	cr/exp346/exp346_S2_HTO/metrics_summary.csv	17525	81745768	4665	0.7642							0.9927	0.968	0.979	0.972	0.7879	0.9407	0.7207	209	3362
exp346	S2	Antibody Capture (SBC)	SBC	cr/exp346/exp346_S2_SBC/metrics_summary.csv	17518	29253907	1670	0.6264							0.9893	0.544	0.968	0.967	0.71	0.896	0.6031	109	1007
exp346	S3	Gene Expression	GEX	cr/exp346/exp346_S3_CSP/metrics_summary.csv	14566	90462377	6211	0.3117	2433	1279	21502	0.9122	0.8339	0.9437	0.9385	0.945	0.979	0.971
exp346	S3	Antibody Capture (CSP)	CSP	cr/exp346/exp346_S3_CSP/metrics_summary.csv	14566	375280324	25764	0.7941							0.7078	0.949	0.977	0.966	0.9484	0.1316	0.1195	35	3080
exp346	S3	Antibody Capture (HTO)	HTO	cr/exp346/exp346_S3_HTO/metrics_summary.csv	14581	87829413	6024	0.7409							0.9931	0.969	0.98	0.972	0.7021	0.9423	0.6439	225	3879
exp346	S3	Antibody Capture (SBC)	SBC	cr/exp346/exp346_S3_SBC/metrics_summary.csv	14547	30797026	2117	0.6176							0.9886	0.544	0.968	0.967	0.6203	0.8787	0.5169	101	1094
exp346	S4	Gene Expression	GEX	cr/exp346/exp346_S4_CSP/metrics_summary.csv	12390	76391668	6166	0.3124	2434	1290	21224	0.9155	0.8406	0.9474	0.9481	0.95	0.979	0.971
exp346	S4	Antibody Capture (CSP)	CSP	cr/exp346/exp346_S4_CSP/metrics_summary.csv	12390	521102369	42058	0.8411							0.7092	0.946	0.976	0.965	0.9538	0.1431	0.1308	108	5501
exp346	S4	Antibody Capture (HTO)	HTO	cr/exp346/exp346_S4_HTO/metrics_summary.csv	12393	77758422	6274	0.7608							0.9923	0.969	0.98	0.973	0.7164	0.9381	0.654	217	4104
exp346	S4	Antibody Capture (SBC)	SBC	cr/exp346/exp346_S4_SBC/metrics_summary.csv	12383	25296796	2043	0.615							0.9885	0.546	0.966	0.966	0.6526	0.8817	0.5433	100	1110
exp359	S1-1	Gene Expression	GEX	cr/exp359/exp359_S1-1_CLN/metrics_summary.csv	29297	479317111	16361	0.4359	5877	2068	22730	0.8956	0.8355	0.9619	0.9252	0.967	0.978	0.969
exp359	S1-1	Antibody Capture (CLN)	CLN	cr/exp359/exp359_S1-1_CLN/metrics_summary.csv	29297	37200908	1270	0.9434							0.9885	0.985	0.977	0.968	0.9711	0.9362	0.8797	25	1117
exp359	S1-1	Antibody Capture (CSP)	CSP	cr/exp359/exp359_S1-1_CSP/metrics_summary.csv	29290	232273013	7930	0.7262							0.9404	0.985	0.986	0.979	0.9856	0.7224	0.6957	1064	5517
exp359	S1-1	Antibody Capture (SBC)	SBC	cr/exp359/exp359_S1-1_SBC/metrics_summary.csv	29269	37997115	1298	0.4521							0.9901	0.528	0.974	0.972	0.7429	0.9476	0.6725	309	873
exp359	S1-2	Gene Expression	GEX	cr/exp359/exp359_S1-2_CLN/metrics_summary.csv	27518	406072388	14757	0.5295	4490	1730	22044	0.8879	0.8298	0.9602	0.9361	0.979	0.986	0.98
exp359	S1-2	Antibody Capture (CLN)	CLN	cr/exp359/exp359_S1-2_CLN/metrics_summary.csv	27518	25379876	922	0.934							0.9893	0.986	0.987	0.984	0.9693	0.9329	0.8833	21	815
exp359	S1-2	Antibody Capture (CSP)	CSP	cr/exp359/exp359_S1-2_CSP/metrics_summary.csv	27513	139131799	5057	0.6604							0.9354	0.989	0.99	0.985	0.9855	0.725	0.7004	854	3542
exp359	S1-2	Antibody Capture (SBC)	SBC	cr/exp359/exp359_S1-2_SBC/metrics_summary.csv	27514	48719315	1771	0.4633							0.9899	0.578	0.983	0.981	0.7322	0.9494	0.6716	414	1189
exp359	S2-1	Gene Expression	GEX	cr/exp359/exp359_S2-1_CLN/metrics_summary.csv	26593	444472559	16714	0.409	6022	2182	22421	0.9078	0.8516	0.9651	0.9372	0.967	0.977	0.967
exp359	S2-1	Antibody Capture (CLN)	CLN	cr/exp359/exp359_S2-1_CLN/metrics_summary.csv	26593	227834307	8567	0.9752							0.9903	0.786	0.956	0.945	0.9762	0.6297	0.6061	47	5193
exp359	S2-1	Antibody Capture (CSP)	CSP	cr/exp359/exp359_S2-1_CSP/metrics_summary.csv	26620	231305223	8689	0.708							0.9401	0.99	0.98	0.967	0.9788	0.6939	0.6587	1016	5724
exp359	S2-1	Antibody Capture (SBC)	SBC	cr/exp359/exp359_S2-1_SBC/metrics_summary.csv	26612	19519167	733	0.7244							0.9886	0.551	0.973	0.972	0.8374	0.9275	0.7423	30	544
exp359	S2-2	Gene Expression	GEX	cr/exp359/exp359_S2-2_CLN/metrics_summary.csv	32217	499424048	15502	0.496	4804	1905	22352	0.9039	0.8463	0.9656	0.929	0.983	0.987	0.982
exp359	S2-2	Antibody Capture (CLN)	CLN	cr/exp359/exp359_S2-2_CLN/metrics_summary.csv	32217	30258877	939	0.8826							0.9909	0.984	0.986	0.98	0.9787	0.9361	0.8945	37	840
exp359	S2-2	Antibody Capture (CSP)	CSP	cr/exp359/exp359_S2-2_CSP/metrics_summary.csv	32203	157472709	4890	0.5805							0.9415	0.988	0.991	0.987	0.9794	0.6929	0.664	833	3247
exp359	S2-2	Antibody Capture (SBC)	SBC	cr/exp359/exp359_S2-2_SBC/metrics_summary.csv	32189	135964129	4224	0.9201							0.9892	0.725	0.96	0.948	0.8558	0.9303	0.789	59	3333
exp359	S3-1	Gene Expression	GEX	cr/exp359/exp359_S3-1_CLN/metrics_summary.csv	28209	522458502	18521	0.4935	5640	2306	22481	0.9089	0.8314	0.9589	0.9021	0.982	0.987	0.982
exp359	S3-1	Antibody Capture (CLN)	CLN	cr/exp359/exp359_S3-1_CLN/metrics_summary.csv	28209	30227330	1072	0.8912							0.9909	0.986	0.986	0.981	0.973	0.9406	0.8935	44	957
exp359	S3-1	Antibody Capture (CSP)	CSP	cr/exp359/exp359_S3-1_CSP/metrics_summary.csv	28208	143852277	5100	0.6043							0.9318	0.989	0.991	0.986	0.9742	0.698	0.6663	891	3398
exp359	S3-1	Antibody Capture (SBC)	SBC	cr/exp359/exp359_S3-1_SBC/metrics_summary.csv	28198	77201704	2738	0.8872							0.9889	0.722	0.96	0.949	0.8223	0.9101	0.7415	50	2030
exp359	S3-2	Gene Expression	GEX	cr/exp359/exp359_S3-2_CLN/metrics_summary.csv	28194	416651431	14778	0.4624	4705	2068	22149	0.9058	0.8275	0.9532	0.8966	0.98	0.987	0.981
exp359	S3-2	Antibody Capture (CLN)	CLN	cr/exp359/exp359_S3-2_CLN/metrics_summary.csv	28194	36873665	1308	0.9011							0.991	0.986	0.988	0.984	0.9728	0.9404	0.8953	50	1171
exp359	S3-2	Antibody Capture (CSP)	CSP	cr/exp359/exp359_S3-2_CSP/metrics_summary.csv	28212	171780017	6089	0.6359							0.9292	0.988	0.991	0.986	0.9717	0.6935	0.6606	984	4023
exp359	S3-2	Antibody Capture (SBC)	SBC	cr/exp359/exp359_S3-2_SBC/metrics_summary.csv	28197	95547079	3389	0.9007							0.9888	0.724	0.962	0.95	0.8238	0.9171	0.7486	56	2537
exp359	S4-1	Gene Expression	GEX	cr/exp359/exp359_S4-1_CLN/metrics_summary.csv	27308	419318726	15355	0.5183	4601	1947	22202	0.9074	0.8407	0.9571	0.9294	0.982	0.987	0.981
exp359	S4-1	Antibody Capture (CLN)	CLN	cr/exp359/exp359_S4-1_CLN/metrics_summary.csv	27308	31841062	1166	0.902							0.9908	0.987	0.986	0.98	0.9766	0.9051	0.8631	38	1006
exp359	S4-1	Antibody Capture (CSP)	CSP	cr/exp359/exp359_S4-1_CSP/metrics_summary.csv	27318	151969460	5563	0.6244							0.9383	0.988	0.99	0.985	0.9751	0.7081	0.6768	950	3765
exp359	S4-1	Antibody Capture (SBC)	SBC	cr/exp359/exp359_S4-1_SBC/metrics_summary.csv	27301	42076335	1541	0.8141							0.9887	0.596	0.984	0.981	0.8418	0.9332	0.7612	43	1173
exp359	S4-2	Gene Expression	GEX	cr/exp359/exp359_S4-2_CLN/metrics_summary.csv	28482	425484830	14939	0.4733	4762	2009	22514	0.9047	0.8347	0.951	0.915	0.982	0.987	0.981
exp359	S4-2	Antibody Capture (CLN)	CLN	cr/exp359/exp359_S4-2_CLN/metrics_summary.csv	28482	36792746	1292	0.9072							0.9908	0.985	0.988	0.984	0.9729	0.9041	0.8599	39	1111
exp359	S4-2	Antibody Capture (CSP)	CSP	cr/exp359/exp359_S4-2_CSP/metrics_summary.csv	28504	166729442	5849	0.6266							0.9308	0.988	0.991	0.986	0.9709	0.7004	0.666	947	3896
exp359	S4-2	Antibody Capture (SBC)	SBC	cr/exp359/exp359_S4-2_SBC/metrics_summary.csv	28502	51634377	1812	0.8156							0.9893	0.595	0.984	0.982	0.8334	0.9316	0.7531	53	1364
exp359	S5-1	Gene Expression	GEX	cr/exp359/exp359_S5-1_CLN/metrics_summary.csv	24432	771697625	31586	0.5457	8277	2963	22970	0.9138	0.8415	0.9682	0.9107	0.979	0.987	0.981
exp359	S5-1	Antibody Capture (CLN)	CLN	cr/exp359/exp359_S5-1_CLN/metrics_summary.csv	24432	16878982	691	0.883							0.989	0.986	0.987	0.982	0.9785	0.9363	0.8928	23	617
exp359	S5-1	Antibody Capture (CSP)	CSP	cr/exp359/exp359_S5-1_CSP/metrics_summary.csv	24423	119232626	4882	0.6208							0.9343	0.988	0.989	0.984	0.977	0.7169	0.6818	776	3329
exp359	S5-1	Antibody Capture (SBC)	SBC	cr/exp359/exp359_S5-1_SBC/metrics_summary.csv	24433	46244764	1893	0.3263							0.9902	0.585	0.984	0.981	0.7734	0.9691	0.7244	731	1371
exp359	S5-2	Gene Expression	GEX	cr/exp359/exp359_S5-2_CLN/metrics_summary.csv	29577	606805840	20516	0.5045	5838	2347	22772	0.9086	0.8362	0.969	0.9056	0.98	0.987	0.98
exp359	S5-2	Antibody Capture (CLN)	CLN	cr/exp359/exp359_S5-2_CLN/metrics_summary.csv	29577	15971736	540	0.8592							0.9885	0.985	0.986	0.982	0.9801	0.9326	0.8904	23	481
exp359	S5-2	Antibody Capture (CSP)	CSP	cr/exp359/exp359_S5-2_CSP/metrics_summary.csv	29585	149274201	5046	0.6282							0.9368	0.989	0.991	0.986	0.9796	0.7186	0.6897	823	3480
exp359	S5-2	Antibody Capture (SBC)	SBC	cr/exp359/exp359_S5-2_SBC/metrics_summary.csv	29578	54516204	1843	0.3235							0.9903	0.583	0.984	0.981	0.7827	0.9687	0.7327	714	1351
exp359	S6-1	Gene Expression	GEX	cr/exp359/exp359_S6-1_CLN/metrics_summary.csv	32241	398565237	12362	0.3978	4833	2001	22611	0.9011	0.8356	0.9597	0.9309	0.966	0.977	0.967
exp359	S6-1	Antibody Capture (CLN)	CLN	cr/exp359/exp359_S6-1_CLN/metrics_summary.csv	32241	184534803	5724	0.9762							0.9898	0.787	0.957	0.946	0.9715	0.6265	0.6013	37	3442
exp359	S6-1	Antibody Capture (CSP)	CSP	cr/exp359/exp359_S6-1_CSP/metrics_summary.csv	32242	225802605	7003	0.7037							0.9411	0.983	0.986	0.979	0.9826	0.7056	0.6794	1016	4758
exp359	S6-1	Antibody Capture (SBC)	SBC	cr/exp359/exp359_S6-1_SBC/metrics_summary.csv	32221	64533953	2003	0.7934							0.9888	0.54	0.973	0.972	0.7845	0.921	0.6907	86	1383
exp359	S6-2	Gene Expression	GEX	cr/exp359/exp359_S6-2_CLN/metrics_summary.csv	30185	388244042	12862	0.4747	4263	1833	22293	0.8927	0.8276	0.9522	0.9312	0.982	0.986	0.98
exp359	S6-2	Antibody Capture (CLN)	CLN	cr/exp359/exp359_S6-2_CLN/metrics_summary.csv	30185	25421277	842	0.9135							0.9901	0.985	0.986	0.983	0.9695	0.9402	0.8895	28	749
exp359	S6-2	Antibody Capture (CSP)	CSP	cr/exp359/exp359_S6-2_CSP/metrics_summary.csv	30185	135063614	4475	0.5871							0.9395	0.989	0.991	0.985	0.9776	0.704	0.6746	912	3018
exp359	S6-2	Antibody Capture (SBC)	SBC	cr/exp359/exp359_S6-2_SBC/metrics_summary.csv	30202	50163643	1661	0.7621							0.9896	0.583	0.983	0.981	0.7663	0.9175	0.6804	82	1130
exp359	S7-1	Gene Expression	GEX	cr/exp359/exp359_S7-1_CLN/metrics_summary.csv	22995	440266996	19146	0.4476	6597	2357	22619	0.8777	0.8139	0.9576	0.9339	0.967	0.977	0.969
exp359	S7-1	Antibody Capture (CLN)	CLN	cr/exp359/exp359_S7-1_CLN/metrics_summary.csv	22995	58444993	2542	0.9739							0.9905	0.975	0.976	0.967	0.9619	0.9456	0.8805	24	2238
exp359	S7-1	Antibody Capture (CSP)	CSP	cr/exp359/exp359_S7-1_CSP/metrics_summary.csv	23054	215889763	9365	0.7876							0.938	0.984	0.985	0.977	0.9809	0.7356	0.7057	1016	6609
exp359	S7-1	Antibody Capture (SBC)	SBC	cr/exp359/exp359_S7-1_SBC/metrics_summary.csv	23014	16093462	699	0.7062							0.9882	0.548	0.975	0.972	0.8329	0.912	0.7289	41	510
exp359	S7-2	Gene Expression	GEX	cr/exp359/exp359_S7-2_CLN/metrics_summary.csv	23319	391990137	16810	0.5001	5134	2058	22348	0.8684	0.7989	0.9592	0.9247	0.98	0.986	0.979
exp359	S7-2	Antibody Capture (CLN)	CLN	cr/exp359/exp359_S7-2_CLN/metrics_summary.csv	23319	29503791	1265	0.9493							0.9904	0.987	0.986	0.981	0.9656	0.941	0.887	24	1122
exp359	S7-2	Antibody Capture (CSP)	CSP	cr/exp359/exp359_S7-2_CSP/metrics_summary.csv	23319	142808810	6124	0.6845							0.9158	0.987	0.99	0.985	0.9792	0.6963	0.6702	954	4104
exp359	S7-2	Antibody Capture (SBC)	SBC	cr/exp359/exp359_S7-2_SBC/metrics_summary.csv	23289	41651232	1788	0.834							0.9883	0.588	0.985	0.981	0.8202	0.9099	0.7236	62	1294
exp359	S8-1	Gene Expression	GEX	cr/exp359/exp359_S8-1_CLN/metrics_summary.csv	27670	420892416	15211	0.4844	5172	2140	22594	0.9008	0.8313	0.949	0.9299	0.981	0.986	0.98
exp359	S8-1	Antibody Capture (CLN)	CLN	cr/exp359/exp359_S8-1_CLN/metrics_summary.csv	27670	30260165	1094	0.9375							0.9898	0.984	0.987	0.982	0.958	0.9254	0.8661	24	947
exp359	S8-1	Antibody Capture (CSP)	CSP	cr/exp359/exp359_S8-1_CSP/metrics_summary.csv	27680	134839999	4871	0.611							0.9428	0.987	0.991	0.985	0.9785	0.7297	0.6998	887	3409
exp359	S8-1	Antibody Capture (SBC)	SBC	cr/exp359/exp359_S8-1_SBC/metrics_summary.csv	27610	47715193	1728	0.848							0.9891	0.587	0.984	0.982	0.8493	0.9263	0.7623	35	1317
exp359	S8-2	Gene Expression	GEX	cr/exp359/exp359_S8-2_CLN/metrics_summary.csv	29271	384027139	13120	0.5052	4323	1867	22253	0.9004	0.831	0.9574	0.9376	0.98	0.986	0.98
exp359	S8-2	Antibody Capture (CLN)	CLN	cr/exp359/exp359_S8-2_CLN/metrics_summary.csv	29271	30741497	1050	0.9413							0.9897	0.984	0.987	0.983	0.9615	0.9231	0.8659	22	909
exp359	S8-2	Antibody Capture (CSP)	CSP	cr/exp359/exp359_S8-2_CSP/metrics_summary.csv	29268	150523120	5143	0.6182							0.9239	0.988	0.991	0.986	0.9748	0.683	0.6523	872	3355
exp359	S8-2	Antibody Capture (SBC)	SBC	cr/exp359/exp359_S8-2_SBC/metrics_summary.csv	29257	39943099	1365	0.829							0.9855	0.588	0.984	0.982	0.8432	0.9142	0.7466	33	1019
exp359	S9-1	Gene Expression	GEX	cr/exp359/exp359_S9-1_CLN/metrics_summary.csv	28949	804220916	27781	0.664	6090	2226	23222	0.9181	0.857	0.9616	0.935	0.978	0.986	0.98
exp359	S9-1	Antibody Capture (CLN)	CLN	cr/exp359/exp359_S9-1_CLN/metrics_summary.csv	28949	32080343	1108	0.9754							0.99	0.987	0.988	0.983	0.9748	0.9321	0.8884	11	985
exp359	S9-1	Antibody Capture (CSP)	CSP	cr/exp359/exp359_S9-1_CSP/metrics_summary.csv	28977	96880271	3343	0.8248							0.9697	0.989	0.991	0.986	0.977	0.7656	0.7355	250	2459
exp359	S9-1	Antibody Capture (SBC)	SBC	cr/exp359/exp359_S9-1_SBC/metrics_summary.csv	29021	30639237	1056	0.8599							0.9859	0.591	0.983	0.982	0.899	0.9456	0.8221	20	868
exp359	S9-2	Gene Expression	GEX	cr/exp359/exp359_S9-2_CLN/metrics_summary.csv	28762	596270981	20731	0.5338	6243	2478	22924	0.9226	0.8571	0.9685	0.9221	0.978	0.985	0.978
exp359	S9-2	Antibody Capture (CLN)	CLN	cr/exp359/exp359_S9-2_CLN/metrics_summary.csv	28762	12778399	444	0.7901							0.9889	0.986	0.987	0.982	0.9774	0.9421	0.8978	36	399
exp359	S9-2	Antibody Capture (CSP)	CSP	cr/exp359/exp359_S9-2_CSP/metrics_summary.csv	28766	125870475	4376	0.5176							0.9507	0.988	0.991	0.986	0.9788	0.734	0.7011	918	3068
exp359	S9-2	Antibody Capture (SBC)	SBC	cr/exp359/exp359_S9-2_SBC/metrics_summary.csv	28773	36330506	1263	0.7993							0.9876	0.598	0.983	0.982	0.8819	0.9362	0.7987	35	1008
exp359	S10-1	Gene Expression	GEX	cr/exp359/exp359_S10-1_CLN/metrics_summary.csv	25268	441285343	17464	0.5082	5382	2203	22834	0.8974	0.8205	0.9552	0.9222	0.98	0.986	0.979
exp359	S10-1	Antibody Capture (CLN)	CLN	cr/exp359/exp359_S10-1_CLN/metrics_summary.csv	25268	33218151	1315	0.9413							0.9901	0.983	0.987	0.982	0.966	0.9406	0.8868	27	1166
exp359	S10-1	Antibody Capture (CSP)	CSP	cr/exp359/exp359_S10-1_CSP/metrics_summary.csv	25262	139978283	5541	0.5859							0.889	0.987	0.991	0.984	0.9785	0.5993	0.5763	891	3193
exp359	S10-1	Antibody Capture (SBC)	SBC	cr/exp359/exp359_S10-1_SBC/metrics_summary.csv	25266	39521993	1564	0.8122							0.989	0.592	0.984	0.982	0.7687	0.9269	0.6904	42	1080
exp359	S10-2	Gene Expression	GEX	cr/exp359/exp359_S10-2_CLN/metrics_summary.csv	27324	376874605	13793	0.4858	4717	1967	22849	0.9099	0.8413	0.9608	0.9438	0.981	0.986	0.98
exp359	S10-2	Antibody Capture (CLN)	CLN	cr/exp359/exp359_S10-2_CLN/metrics_summary.csv	27324	29619942	1084	0.9349							0.9898	0.983	0.986	0.982	0.9687	0.9417	0.8901	26	965
exp359	S10-2	Antibody Capture (CSP)	CSP	cr/exp359/exp359_S10-2_CSP/metrics_summary.csv	27323	122390887	4479	0.5594							0.8998	0.988	0.99	0.986	0.979	0.63	0.6047	806	2709
exp359	S10-2	Antibody Capture (SBC)	SBC	cr/exp359/exp359_S10-2_SBC/metrics_summary.csv	27326	39448072	1444	0.8167							0.9893	0.588	0.984	0.982	0.7743	0.9252	0.6938	39	1002
exp387	S1	Gene Expression	GEX	exp387_web_summaries/web_summary-1.html	29806	762338012	25577	0.500221	6459	2557	24714	0.903568	0.788357	0.916684	0.926629	0.96696	0.977574	0.970341
exp387	S1	Antibody Capture (SBC)	SBC	exp387_web_summaries/web_summary-1.html	29806	8849420	297	0.8558							0.979888	0.591757	0.970814	0.962079	0.715293	0.84305	0.576115	5	171
exp387	S2	Gene Expression	GEX	exp387_web_summaries/web_summary.html	19293	902403657	46774	0.576262	10700	3467	24936	0.904014	0.799342	0.920584	0.924905	0.967766	0.977063	0.970833
exp387	S2	Antibody Capture (SBC)	SBC	exp387_web_summaries/web_summary.html	19293	20143327	1044	0.926967							0.978754	0.593925	0.978584	0.971952	0.765393	0.842929	0.622354	10	650

### Sheet: object_qc
experiment	sample	raw_sample_label	object_n_cells	object_n_cells_high_q	highq_column_used	n_cells_in_xyz	pct_cells_on_xyz	n_cells_in_xyz_high_q	pct_cells_on_xyz_high_q	n_cells_on_tissue	pct_cells_on_tissue	n_cells_on_tissue_high_q	pct_cells_on_tissue_high_q	pct_mito_mean	pct_mito_median	mito_column_used	guide_column_used	n_cells_0_guides	n_cells_1_guide	n_cells_2_guides	n_cells_3plus_guides	pct_cells_confident_guide	clonal_column_used	n_cells_0_cln	n_cells_1_cln	n_cells_2_cln	n_cells_3plus_cln	pct_cells_confident_cln
exp346	S1	rxn147	18491	16137	high_q	17124	92.6072	14860	92.0865	15733	85.0846	13655	84.6192	1.45363	1.3879	%mito	guide_assignment	5036	12162	1201	92	72.7651
exp346	S2	rxn148	17536	15349	high_q	15799	90.0947	13720	89.3869	12439	70.9341	10773	70.187	1.43864	1.36783	%mito	guide_assignment	4538	11673	1201	124	74.1218
exp346	S3	rxn149	14583	13295	high_q	13008	89.1998	11797	88.7326	7528	51.6218	6769	50.9139	1.63536	1.47431	%mito	guide_assignment	7953	5990	618	22	45.4639
exp346	S4	rxn150	12394	11023	high_q	11360	91.6573	10049	91.1639	10433	84.1778	9214	83.5889	1.61577	1.4921	%mito	guide_assignment	6146	5420	769	59	50.4115
exp359	S1-1	rxn155	29297	26388	high_q	18301	62.4671	16304	61.7857	16853	57.5247	14999	56.8402	0.485303	0.47032	%mito	guide_assignment	3494	17855	5915	2033	88.0739	clonal_barcode	7965	15026	4233	2073	72.8129
exp359	S1-2	rxn163	27519	25363	high_q	18242	66.2887	16673	65.7375	16792	61.0197	15334	60.4581	0.4934	0.484817	%mito	guide_assignment	3567	17162	5261	1529	87.038	clonal_barcode	8092	13949	3741	1737	70.5949
exp359	S2-1	rxn156	26622	24026	high_q	19354	72.6993	17429	72.5422	17601	66.1145	15806	65.7871	0.492387	0.438942	%mito	guide_assignment	2648	14347	6820	2807	90.0533	clonal_barcode	5268	11564	5908	3882	80.2119
exp359	S2-2	rxn164	32208	28917	high_q	25505	79.1884	22745	78.6562	23250	72.187	20697	71.5738	0.508323	0.464175	%mito	guide_assignment	3390	17488	8201	3129	89.4747	clonal_barcode	6241	13822	7198	4947	80.6228
exp359	S3-1	rxn166	28218	25041	high_q	22813	80.8456	20200	80.6677	20977	74.3391	18579	74.1943	0.496482	0.446247	%mito	guide_assignment	3075	16056	7391	1696	89.1027	clonal_barcode	4421	13587	7364	2846	84.3327
exp359	S3-2	rxn165	28210	24970	high_q	22484	79.7022	19949	79.8919	20636	73.1514	18309	73.324	0.498422	0.437169	%mito	guide_assignment	3591	15810	7312	1497	87.2705	clonal_barcode	4980	13407	7086	2737	82.3467
exp359	S4-1	rxn167	27318	24454	high_q	21786	79.7496	19378	79.2427	19450	71.1985	17269	70.6183	0.483297	0.447397	%mito	guide_assignment	3049	14900	6667	2702	88.8389	clonal_barcode	5258	12715	4965	4380	80.7526
exp359	S4-2	rxn168	28512	25509	high_q	23410	82.1058	20877	81.8417	21017	73.7128	18722	73.3937	0.482644	0.447944	%mito	guide_assignment	3129	15920	6741	2722	89.0257	clonal_barcode	6048	13062	5063	4339	78.7879
exp359	S5-1	rxn169	24434	22068	high_q	16558	67.7662	15029	68.1031	13796	56.4623	12507	56.6748	0.443456	0.369611	%mito	guide_assignment	4186	12978	5503	1767	82.8681	clonal_barcode	6454	10407	4998	2575	73.586
exp359	S5-2	rxn170	29587	26406	high_q	20352	68.787	18086	68.492	16862	56.9912	14962	56.6614	0.438747	0.392808	%mito	guide_assignment	4759	15561	6865	2402	83.9152	clonal_barcode	7782	12559	6075	3171	73.6979
exp359	S6-1	rxn157	32242	29119	high_q	28031	86.9394	25219	86.6067	25504	79.1018	22945	78.7973	0.425155	0.424302	%mito	guide_assignment	4317	17423	8079	2423	86.6106	clonal_barcode	7920	14129	7148	3045	75.4358
exp359	S6-2	rxn171	30203	27319	high_q	26391	87.3787	23747	86.9249	24071	79.6974	21668	79.3148	0.447066	0.445617	%mito	guide_assignment	4289	16262	7608	2044	85.7994	clonal_barcode	7470	13211	6677	2845	75.2674
exp359	S7-1	rxn158	23058	21078	high_q	17863	77.4699	16748	79.4573	16520	71.6454	15478	73.432	0.391688	0.396671	%mito	guide_assignment	2791	12254	6196	1817	87.8957	clonal_barcode	5948	10085	4442	2583	74.2042
exp359	S7-2	rxn174	23322	21551	high_q	19254	82.5572	18008	83.5599	17805	76.3442	16641	77.2168	0.382703	0.387277	%mito	guide_assignment	2517	12469	6427	1909	89.2076	clonal_barcode	6371	10097	4338	2516	72.6824
exp359	S8-1	rxn175	27681	24804	high_q	19979	72.1759	17835	71.9037	18556	67.0352	16539	66.6788	0.389861	0.387271	%mito	guide_assignment	3684	15080	6458	2459	86.6912	clonal_barcode	7256	12447	4421	3557	73.7871
exp359	S8-2	rxn176	29273	26034	high_q	20941	71.5369	18492	71.0302	19438	66.4025	17122	65.7678	0.428724	0.426093	%mito	guide_assignment	3822	15837	6977	2637	86.9436	clonal_barcode	8299	12834	4557	3583	71.6496
exp359	S9-1	rxn177	29023	25776	high_q	19639	67.667	17161	66.5774	17855	61.5202	15628	60.63	0.542613	0.514453	%mito	guide_assignment	8783	14915	4419	906	69.7378	clonal_barcode	14185	10092	3085	1661	51.125
exp359	S9-2	rxn178	28773	25722	high_q	22523	78.2782	19979	77.6728	20439	71.0353	18128	70.4766	0.462155	0.436892	%mito	guide_assignment	3736	15534	6962	2541	87.0156	clonal_barcode	5235	13412	6091	4035	81.8059
exp359	S10-1	rxn179	25267	23037	high_q	18816	74.4687	16977	73.6945	16847	66.6759	15172	65.8593	0.392507	0.379187	%mito	guide_assignment	3074	14778	5390	2025	87.8339	clonal_barcode	6830	11677	4524	2236	72.9687
exp359	S10-2	rxn180	27329	24935	high_q	20062	73.4092	18083	72.5206	17923	65.5823	16128	64.6802	0.419435	0.409299	%mito	guide_assignment	3477	15909	5816	2127	87.2773	clonal_barcode	7495	12785	4606	2443	72.5749
exp387	S1	rxn185	27166	26240	high_q	6736	24.7957	6545	24.9428	6482	23.8607	6302	24.0168	3.69242	1.63142	%mito	cytokine_assignment	24991	2172	3	0	8.00633
exp387	S2	rxn186	17175	16278	high_q	5479	31.901	5263	32.332	5204	30.2999	5002	30.7286	4.66928	1.77145	%mito	cytokine_assignment	15490	1685	0	0	9.81077
